# Comprehensive dataset of shotgun metagenomes from stratified freshwater lakes and ponds

**DOI:** 10.1101/2020.11.12.379446

**Authors:** Moritz Buck, Sarahi L. Garcia, Leyden Fernandez Vidal, Gaëtan Martin, Gustavo A. Martinez Rodriguez, Jatta Saarenheimo, Jakob Zopfi, Stefan Bertilsson, Sari Peura

**Author notes:** corresponding authors: Sari Peura, Moritz Buck.

## Abstract

Stratified lakes and ponds featuring steep oxygen gradients are significant net sources of greenhouse gases and hotspots in the carbon cycle. Despite their significant biogeochemical roles, the microbial communities, especially in the oxygen depleted compartments, are poorly known. Here, we present a comprehensive dataset including 267 shotgun metagenomes from 41 stratified lakes and ponds mainly located in the boreal and subarctic regions, but also including one tropical reservoir and one temperate lake. For most lakes and ponds, the data includes a vertical sample set spanning from the oxic surface to the anoxic bottom layer. The majority of the samples were collected during the open water period, but also a total of 29 samples were collected from under the ice. In addition to the metagenomic sequences, the dataset includes environmental variables for the samples, such as oxygen, nutrient and organic carbon concentrations. The dataset is ideal for further exploring the microbial taxonomic and functional diversity in freshwater environments and potential climate change impacts on the functioning of these ecosystems.
