## Supplementary Table S3 for "Comprehensive dataset of shotgun metagenomes from stratified freshwater lakes and ponds"

assembly	length	GC	nb_contigs	path	type	libraries
A-1	111218526	0.46765490310490176	25484	assembly/A-1.fna.bz2	single_sample_assembly	SAMN10821752
A-2	77720694	0.48924752267394833	20493	assembly/A-2.fna.bz2	single_sample_assembly	SAMN10821753
A-3	85756920	0.5443948196833561	18291	assembly/A-3.fna.bz2	single_sample_assembly	SAMN10821754
A-4	88156930	0.532787087753623	20188	assembly/A-4.fna.bz2	single_sample_assembly	SAMN10821755
A1	159478677	0.5051708323364132	40762	assembly/A1.fna.bz2	single_sample_assembly	ERS4600313
A14	1132977046	0.5151859634409575	304154	assembly/A14.fna.bz2	coassembly_assembly	ERS4600313;ERS4600314;ERS4600315;ERS4600316;SAMN10821752;SAMN10821753;SAMN10821754;SAMN10821755
A2	223616048	0.5558796388352235	67967	assembly/A2.fna.bz2	single_sample_assembly	ERS4600314
A3	184225502	0.533962208988851	46775	assembly/A3.fna.bz2	single_sample_assembly	ERS4600315
A4	178540472	0.5310546619368185	46057	assembly/A4.fna.bz2	single_sample_assembly	ERS4600316
A5	133527806	0.5759580742306213	43352	assembly/A5.fna.bz2	single_sample_assembly	ERS4600317
AM-2014-D1	225986486	0.5508484387867335	52022	assembly/AM-2014-D1.fna.bz2	single_sample_assembly	ERS4600318
AM-2014-D2	219036133	0.5575121571380188	51149	assembly/AM-2014-D2.fna.bz2	single_sample_assembly	ERS4600319
AM-2014-D3	204069396	0.5463053411497332	49283	assembly/AM-2014-D3.fna.bz2	single_sample_assembly	ERS4600320
AM-2014-D4	189067744	0.5511933595611105	45936	assembly/AM-2014-D4.fna.bz2	single_sample_assembly	ERS4600321
AM-2014-D5	174714684	0.5471331705582343	47124	assembly/AM-2014-D5.fna.bz2	single_sample_assembly	ERS4600322
AM-2014-D6	238054388	0.539038612470357	62840	assembly/AM-2014-D6.fna.bz2	single_sample_assembly	ERS4600323
AM-2014-D7	266595531	0.5411173040256253	71253	assembly/AM-2014-D7.fna.bz2	single_sample_assembly	ERS4600324
AM-2014-D8	430148883	0.5281215876131893	103293	assembly/AM-2014-D8.fna.bz2	single_sample_assembly	ERS4600325
AM-2014	1604258825	0.5438505921885766	323501	assembly/AM-2014.fna.bz2	coassembly_assembly	ERS4600318;ERS4600319;ERS4600320;ERS4600321;ERS4600322;ERS4600323;ERS4600324;ERS4600325
AM-lipid-01-D1	21560369	0.45492138840480884	6240	assembly/AM-lipid-01-D1.fna.bz2	single_sample_assembly	ERS4600327
AM-lipid-01-D10	183209156	0.479325754876574	46520	assembly/AM-lipid-01-D10.fna.bz2	single_sample_assembly	ERS4600326
AM-lipid-01-D2	45144283	0.4430454903891153	11788	assembly/AM-lipid-01-D2.fna.bz2	single_sample_assembly	ERS4600328
AM-lipid-01-D3	124353146	0.45080267611404057	37384	assembly/AM-lipid-01-D3.fna.bz2	single_sample_assembly	ERS4600329
AM-lipid-01-D4	169546285	0.44377646493404443	46405	assembly/AM-lipid-01-D4.fna.bz2	single_sample_assembly	ERS4600330
AM-lipid-01-D5	105929492	0.4772145985558016	34992	assembly/AM-lipid-01-D5.fna.bz2	single_sample_assembly	ERS4600331
AM-lipid-01-D6	86582463	0.4798273987654983	22298	assembly/AM-lipid-01-D6.fna.bz2	single_sample_assembly	ERS4600332
AM-lipid-01-D7	326814364	0.4888002719488792	81037	assembly/AM-lipid-01-D7.fna.bz2	single_sample_assembly	ERS4600333
AM-lipid-01-D8	238502320	0.48195378560678154	57757	assembly/AM-lipid-01-D8.fna.bz2	single_sample_assembly	ERS4600334
AM-lipid-01-D9	207093069	0.4913382108408466	53308	assembly/AM-lipid-01-D9.fna.bz2	single_sample_assembly	ERS4600335
AM-lipid-02-D1	303720522	0.5704929876289361	66951	assembly/AM-lipid-02-D1.fna.bz2	single_sample_assembly	ERS4600336
AM-lipid-02-D10	277719842	0.5241706064343793	68299	assembly/AM-lipid-02-D10.fna.bz2	single_sample_assembly	ERS4600337
AM-lipid-02-D2	263464633	0.5401318362149958	56590	assembly/AM-lipid-02-D2.fna.bz2	single_sample_assembly	ERS4600338
AM-lipid-02-D3	329491738	0.5443910705888474	71136	assembly/AM-lipid-02-D3.fna.bz2	single_sample_assembly	ERS4600339
AM-lipid-02-D4	256560808	0.5306113706969616	62033	assembly/AM-lipid-02-D4.fna.bz2	single_sample_assembly	ERS4600340
AM-lipid-02-D5	251203483	0.5492706802954639	55344	assembly/AM-lipid-02-D5.fna.bz2	single_sample_assembly	ERS4600341
AM-lipid-02-D6	187953052	0.5373730616515874	50564	assembly/AM-lipid-02-D6.fna.bz2	single_sample_assembly	ERS4600342
AM-lipid-02-D7	282673456	0.5476997316649357	70381	assembly/AM-lipid-02-D7.fna.bz2	single_sample_assembly	ERS4600343
AM-lipid-02-D8	255271390	0.5508906344733736	68633	assembly/AM-lipid-02-D8.fna.bz2	single_sample_assembly	ERS4600344
AM-lipid-02-D9	433977654	0.5394373462371866	112660	assembly/AM-lipid-02-D9.fna.bz2	single_sample_assembly	ERS4600345
AM-sed-core1-D0	162649225	0.4976526940106846	49981	assembly/AM-sed-core1-D0.fna.bz2	single_sample_assembly	ERS4600346
AM-sed-core1-D1	109300708	0.5057519846989463	37219	assembly/AM-sed-core1-D1.fna.bz2	single_sample_assembly	ERS4600347
AM-sed-core1-D2	86309023	0.5379191814047066	31659	assembly/AM-sed-core1-D2.fna.bz2	single_sample_assembly	ERS4600348
AM-sed-core2-D0	184598300	0.5095683221351442	59660	assembly/AM-sed-core2-D0.fna.bz2	single_sample_assembly	ERS4600349
AM-sed-core2-D1	127364136	0.5178981153689921	44702	assembly/AM-sed-core2-D1.fna.bz2	single_sample_assembly	ERS4600350
AM-sed-core2-D2	125244805	0.5198037954548295	45068	assembly/AM-sed-core2-D2.fna.bz2	single_sample_assembly	ERS4600351
AM-sed-core3-D0	100052049	0.5028788465891388	34204	assembly/AM-sed-core3-D0.fna.bz2	single_sample_assembly	ERS4600352
AM-sed-core3-D1	124462312	0.5012014721372041	39552	assembly/AM-sed-core3-D1.fna.bz2	single_sample_assembly	ERS4600353
AM-sed-core3-D2	147844995	0.5156918906859174	52666	assembly/AM-sed-core3-D2.fna.bz2	single_sample_assembly	ERS4600354
AM	1128562025	0.5011526105532392	271464	assembly/AM.fna.bz2	coassembly_assembly	ERS4600355;ERS4600356;ERS4600357;ERS4600358;ERS4600359
AM1	158728280	0.4601978236014401	41449	assembly/AM1.fna.bz2	single_sample_assembly	ERS4600355
AM2	226810122	0.4613458432864826	61500	assembly/AM2.fna.bz2	single_sample_assembly	ERS4600356
AM3	258294777	0.49987829990073707	56991	assembly/AM3.fna.bz2	single_sample_assembly	ERS4600357
AM4	183000995	0.53151620295835	43875	assembly/AM4.fna.bz2	single_sample_assembly	ERS4600358
AM5	413727762	0.5273853558804691	102830	assembly/AM5.fna.bz2	single_sample_assembly	ERS4600359
AlinenLipids	3141934549	0.5284304711339167	633955	assembly/AlinenLipids.fna.bz2	coassembly_assembly	ERS4600327;ERS4600326;ERS4600328;ERS4600329;ERS4600330;ERS4600331;ERS4600332;ERS4600333;ERS4600334;ERS4600335;ERS4600336;ERS4600337;ERS4600338;ERS4600339;ERS4600340;ERS4600341;ERS4600342;ERS4600343;ERS4600344;ERS4600345
AlinenSediments	1779193850	0.5174622012098344	516007	assembly/AlinenSediments.fna.bz2	coassembly_assembly	ERS4600346;ERS4600347;ERS4600348;ERS4600349;ERS4600350;ERS4600351;ERS4600352;ERS4600353;ERS4600354
AlinenSedimentsCore1	455430269	0.5104419355139524	143459	assembly/AlinenSedimentsCore1.fna.bz2	coassembly_assembly	ERS4600346;ERS4600347;ERS4600348
AlinenSedimentsCore2	594626406	0.520335672748445	190956	assembly/AlinenSedimentsCore2.fna.bz2	coassembly_assembly	ERS4600349;ERS4600350;ERS4600351
AlinenSedimentsCore3	488549218	0.508735144470132	158801	assembly/AlinenSedimentsCore3.fna.bz2	coassembly_assembly	ERS4600352;ERS4600353;ERS4600354
AlinenSedimentsD0	577761601	0.5115411088041485	175150	assembly/AlinenSedimentsD0.fna.bz2	coassembly_assembly	ERS4600346;ERS4600349;ERS4600352
AlinenSedimentsD1	506207293	0.5106460447617455	163292	assembly/AlinenSedimentsD1.fna.bz2	coassembly_assembly	ERS4600347;ERS4600350;ERS4600353
AlinenSedimentsD2	536178658	0.5229691313077217	174720	assembly/AlinenSedimentsD2.fna.bz2	coassembly_assembly	ERS4600348;ERS4600351;ERS4600354
B-1	80906369	0.48284877300574447	21925	assembly/B-1.fna.bz2	single_sample_assembly	SAMN10821756
B-2	80484856	0.5245625959745769	22071	assembly/B-2.fna.bz2	single_sample_assembly	SAMN10821757
B-4	112858610	0.5510035787256284	27587	assembly/B-4.fna.bz2	single_sample_assembly	SAMN10821758
B12	567830574	0.5550855438791501	159276	assembly/B12.fna.bz2	coassembly_assembly	ERS4600317;ERS4600361;SAMN10821756;SAMN10821757
B2	172892283	0.5803418016060323	52499	assembly/B2.fna.bz2	single_sample_assembly	ERS4600361
B4-5	147757146	0.5770510686501755	52838	assembly/B4-5.fna.bz2	single_sample_assembly	ERS4600363
B4	188675944	0.5605487046085748	52467	assembly/B4.fna.bz2	single_sample_assembly	ERS4600362
C-2	205617859	0.5246736422831831	61446	assembly/C-2.fna.bz2	single_sample_assembly	SAMN10821759
C-3	69880091	0.5023511775335266	19579	assembly/C-3.fna.bz2	single_sample_assembly	SAMN10821760
C-4	36812532	0.494039692787228	8983	assembly/C-4.fna.bz2	single_sample_assembly	SAMN10821761
C-5	51824918	0.4924860855544431	15445	assembly/C-5.fna.bz2	single_sample_assembly	SAMN10821762
C2	10463118	0.513756702352014	3505	assembly/C2.fna.bz2	single_sample_assembly	ERS4600364
C24	655535311	0.5233670700005968	187019	assembly/C24.fna.bz2	coassembly_assembly	ERS4600364;ERS4600365;ERS4600366;SAMN10821759;SAMN10821760;SAMN10821761
C3	95100036	0.5128675135306994	28765	assembly/C3.fna.bz2	single_sample_assembly	ERS4600365
C4	104368037	0.5003036322317722	31821	assembly/C4.fna.bz2	single_sample_assembly	ERS4600366
C5-5	84404165	0.4942299589125726	30478	assembly/C5-5.fna.bz2	single_sample_assembly	ERS4600368
C5	172160882	0.5239428664172388	52819	assembly/C5.fna.bz2	single_sample_assembly	ERS4600367
D-1	23254883	0.4785047510236882	6220	assembly/D-1.fna.bz2	single_sample_assembly	SAMN10821763
D-2	19254399	0.4510595215150574	5250	assembly/D-2.fna.bz2	single_sample_assembly	SAMN10821764
D-3	23913577	0.5492908066409303	4741	assembly/D-3.fna.bz2	single_sample_assembly	SAMN10821765
D-4	38053881	0.5556620887104787	8037	assembly/D-4.fna.bz2	single_sample_assembly	SAMN10821766
D1	64463638	0.509421187181524	20835	assembly/D1.fna.bz2	single_sample_assembly	ERS4600369
D14	561039772	0.5055976495013975	159456	assembly/D14.fna.bz2	coassembly_assembly	ERS4600369;ERS4600370;ERS4600371;ERS4600372;SAMN10821763;SAMN10821764;SAMN10821765;SAMN10821766
D2	61081836	0.5327451028158354	20433	assembly/D2.fna.bz2	single_sample_assembly	ERS4600370
D3	52066167	0.5511668066520049	14124	assembly/D3.fna.bz2	single_sample_assembly	ERS4600371
D4	72052937	0.5382722150521081	17966	assembly/D4.fna.bz2	single_sample_assembly	ERS4600372
Day2-1	152044045	0.4993327755782872	41974	assembly/Day2-1.fna.bz2	single_sample_assembly	ERS4600373
Day2-2	249356046	0.5131599455984316	54786	assembly/Day2-2.fna.bz2	single_sample_assembly	ERS4600374
Day2-3	189178148	0.5018284828541614	41560	assembly/Day2-3.fna.bz2	single_sample_assembly	ERS4600375
Day2-4	189654920	0.5067589177227778	47128	assembly/Day2-4.fna.bz2	single_sample_assembly	ERS4600376
Day2-5	173454331	0.5150055607432483	46735	assembly/Day2-5.fna.bz2	single_sample_assembly	ERS4600377
Day2-6	192627445	0.5098189305267481	51275	assembly/Day2-6.fna.bz2	single_sample_assembly	ERS4600378
Day6-1	120298980	0.5153142944354142	34101	assembly/Day6-1.fna.bz2	single_sample_assembly	ERS4600379
Day6-2	184194597	0.5095409068920735	42904	assembly/Day6-2.fna.bz2	single_sample_assembly	ERS4600380
Day6-3	182464716	0.5057773142287959	40468	assembly/Day6-3.fna.bz2	single_sample_assembly	ERS4600381
Day6-4	225897157	0.5191645019242097	52420	assembly/Day6-4.fna.bz2	single_sample_assembly	ERS4600382
Day6-5	167693494	0.5171660326905706	41380	assembly/Day6-5.fna.bz2	single_sample_assembly	ERS4600383
Day6-6	153507827	0.5253380532837586	39793	assembly/Day6-6.fna.bz2	single_sample_assembly	ERS4600384
E-1	92362734	0.46553498513805364	21778	assembly/E-1.fna.bz2	single_sample_assembly	SAMN10821767
E-2	97255817	0.45738228696387384	23765	assembly/E-2.fna.bz2	single_sample_assembly	SAMN10821768
E-3	45655022	0.5150853284004551	12954	assembly/E-3.fna.bz2	single_sample_assembly	SAMN10821769
E-4	52767568	0.5042242992892907	13717	assembly/E-4.fna.bz2	single_sample_assembly	SAMN10821770
E1	112665232	0.480052852507329	29006	assembly/E1.fna.bz2	single_sample_assembly	ERS4600385
E14	720355186	0.5035479913932347	180046	assembly/E14.fna.bz2	coassembly_assembly	ERS4600385;ERS4600386;ERS4600387;ERS4600388;SAMN10821767;SAMN10821768;SAMN10821769;SAMN10821770
E2	119226525	0.4769288377733059	31319	assembly/E2.fna.bz2	single_sample_assembly	ERS4600386
E3	129880977	0.5517377652618058	37990	assembly/E3.fna.bz2	single_sample_assembly	ERS4600387
E4	56868	0.47035239502004644	23	assembly/E4.fna.bz2	single_sample_assembly	ERS4600388
E5	60078943	0.5718465120133688	13438	assembly/E5.fna.bz2	single_sample_assembly	ERS4600389
Erken-D1	235526806	0.4999844391385327	71305	assembly/Erken-D1.fna.bz2	single_sample_assembly	ERS4600390
Erken-D10	238317661	0.5217213213585543	73045	assembly/Erken-D10.fna.bz2	single_sample_assembly	ERS4600391
Erken-D11	301208810	0.5311247436620463	93343	assembly/Erken-D11.fna.bz2	single_sample_assembly	ERS4600392
Erken-D2	312899475	0.5337203426116327	93883	assembly/Erken-D2.fna.bz2	single_sample_assembly	ERS4600393
Erken-D3	365536963	0.5546836039123081	103156	assembly/Erken-D3.fna.bz2	single_sample_assembly	ERS4600394
Erken-D4	427768194	0.5456376123186008	126047	assembly/Erken-D4.fna.bz2	single_sample_assembly	ERS4600395
Erken-D5	308803465	0.5423123118129519	97516	assembly/Erken-D5.fna.bz2	single_sample_assembly	ERS4600396
Erken-D6	247873454	0.539686492608442	79474	assembly/Erken-D6.fna.bz2	single_sample_assembly	ERS4600397
Erken-D7	272770211	0.5239782030303888	85633	assembly/Erken-D7.fna.bz2	single_sample_assembly	ERS4600398
Erken-D8	255863897	0.5188605526476445	79715	assembly/Erken-D8.fna.bz2	single_sample_assembly	ERS4600399
Erken-D9	226414770	0.5045845419006896	69913	assembly/Erken-D9.fna.bz2	single_sample_assembly	ERS4600400
ErkenSummer	2123376516	0.5321152883090471	542629	assembly/ErkenSummer.fna.bz2	coassembly_assembly	ERS4600390;ERS4600391;ERS4600392;ERS4600393;ERS4600394;ERS4600395;ERS4600396;ERS4600397;ERS4600398;ERS4600399;ERS4600400
F-3	2939253	0.4603584652290905	672	assembly/F-3.fna.bz2	single_sample_assembly	SAMN10821771
F-4	45433604	0.5136487961641784	12709	assembly/F-4.fna.bz2	single_sample_assembly	SAMN10821772
F-5	29222836	0.559778694990452	8069	assembly/F-5.fna.bz2	single_sample_assembly	SAMN10821773
F1	107060672	0.47633290588723376	29156	assembly/F1.fna.bz2	single_sample_assembly	ERS4600401
F14	530057012	0.4988640165371494	140830	assembly/F14.fna.bz2	coassembly_assembly	ERS4600401;ERS4600402;ERS4600403;ERS4600389;SAMN10821771;SAMN10821772;SAMN10821773
F3	36279	0.5157529149094517	8	assembly/F3.fna.bz2	single_sample_assembly	ERS4600402
F4	91319373	0.5304706592762085	25200	assembly/F4.fna.bz2	single_sample_assembly	ERS4600403
G-1	85689476	0.519972662687306	23751	assembly/G-1.fna.bz2	single_sample_assembly	SAMN10821774
G1	127060429	0.5622379332592998	38540	assembly/G1.fna.bz2	single_sample_assembly	ERS4600405
I-1	43699887	0.45635330819047654	12511	assembly/I-1.fna.bz2	single_sample_assembly	SAMN10821775
I-2	46733137	0.5515008547361159	9180	assembly/I-2.fna.bz2	single_sample_assembly	SAMN10821776
I-3	73871066	0.5470056165156734	16232	assembly/I-3.fna.bz2	single_sample_assembly	SAMN10821777
I1	89057136	0.5142002769997005	26534	assembly/I1.fna.bz2	single_sample_assembly	ERS4600408
I12	45721	0.5101813171190481	12	assembly/I12.fna.bz2	coassembly_assembly	ERS4600408;ERS4600409;SAMN10821775;SAMN10821776
I2	90088132	0.4963806220335438	20341	assembly/I2.fna.bz2	single_sample_assembly	ERS4600409
I3-5	145320820	0.5797264493828207	44718	assembly/I3-5.fna.bz2	single_sample_assembly	ERS4600411
I3	93008070	0.5908253122551623	28639	assembly/I3.fna.bz2	single_sample_assembly	ERS4600410
I3b	193612763	0.5709641930991916	48819	assembly/I3b.fna.bz2	coassembly_assembly	ERS4600410;SAMN10821777
Ja	1209182265	0.5114427873286745	308535	assembly/Ja.fna.bz2	coassembly_assembly	ERS4600412;ERS4600413;ERS4600414;ERS4600415;ERS4600416
Ja1-D2	446243383	0.5090577936928199	120158	assembly/Ja1-D2.fna.bz2	single_sample_assembly	ERS4600412
Ja1-D4	240707902	0.5449379389298155	56005	assembly/Ja1-D4.fna.bz2	single_sample_assembly	ERS4600413
Ja1-D5	250385800	0.5323680216689605	59358	assembly/Ja1-D5.fna.bz2	single_sample_assembly	ERS4600414
Ja1	908923642	0.5215438163286328	225439	assembly/Ja1.fna.bz2	coassembly_assembly	ERS4600412;ERS4600413;ERS4600414
Ja2-D2	180169967	0.47904120446444887	52587	assembly/Ja2-D2.fna.bz2	single_sample_assembly	ERS4600415
Ja2-D4	196245381	0.49386383264735284	54098	assembly/Ja2-D4.fna.bz2	single_sample_assembly	ERS4600416
Ja2	353842417	0.48111581546199983	97559	assembly/Ja2.fna.bz2	coassembly_assembly	ERS4600415;ERS4600416
KR	1045367721	0.5076288920537656	269392	assembly/KR.fna.bz2	coassembly_assembly	ERS4600429;ERS4600430;ERS4600431;ERS4600432;ERS4600433
KR1	159171001	0.4566950106696885	45723	assembly/KR1.fna.bz2	single_sample_assembly	ERS4600429
KR2	202094660	0.5083434911145104	48701	assembly/KR2.fna.bz2	single_sample_assembly	ERS4600430
KR3	224079105	0.5241293069248916	55295	assembly/KR3.fna.bz2	single_sample_assembly	ERS4600431
KR4	249059011	0.5063846656003946	73308	assembly/KR4.fna.bz2	single_sample_assembly	ERS4600432
KR5	206915310	0.5137791012177881	69063	assembly/KR5.fna.bz2	single_sample_assembly	ERS4600433
KT	1068334001	0.5288894395115297	264693	assembly/KT.fna.bz2	coassembly_assembly	ERS4600434;ERS4600435;ERS4600436;ERS4600437;ERS4600438;ERS4600439
KT1	172962481	0.5117394679369799	47557	assembly/KT1.fna.bz2	single_sample_assembly	ERS4600434
KT2	176675960	0.49743848568871507	48352	assembly/KT2.fna.bz2	single_sample_assembly	ERS4600435
KT3	176292587	0.49737462301803986	48204	assembly/KT3.fna.bz2	single_sample_assembly	ERS4600436
KT4	255821758	0.5436077880443617	74617	assembly/KT4.fna.bz2	single_sample_assembly	ERS4600437
KT5	179569456	0.510841364914532	49027	assembly/KT5.fna.bz2	single_sample_assembly	ERS4600438
KT6	190268071	0.5102569679176492	51982	assembly/KT6.fna.bz2	single_sample_assembly	ERS4600439
KTt	1239985850	0.5115302130262213	276006	assembly/KTt.fna.bz2	coassembly_assembly	ERS4600373;ERS4600374;ERS4600375;ERS4600376;ERS4600377;ERS4600378;ERS4600379;ERS4600380;ERS4600381;ERS4600382;ERS4600383;ERS4600384
Ki1-0-7m	179360125	0.49272447262177144	40208	assembly/Ki1-0-7m.fna.bz2	single_sample_assembly	ERS4600417
Ki1-1-6m	293128195	0.44837592303258306	67180	assembly/Ki1-1-6m.fna.bz2	single_sample_assembly	ERS4600418
Ki1-2-2m	95094103	0.4965146051169966	22083	assembly/Ki1-2-2m.fna.bz2	single_sample_assembly	ERS4600419
Ki1-2-7m	246461899	0.5278812243510305	55990	assembly/Ki1-2-7m.fna.bz2	single_sample_assembly	ERS4600420
Ki2-D1	321439071	0.47448920109652754	82444	assembly/Ki2-D1.fna.bz2	single_sample_assembly	ERS4600421
Ki2-D2	387631193	0.48694250207051837	95988	assembly/Ki2-D2.fna.bz2	single_sample_assembly	ERS4600422
Ki2-D3	374515829	0.546660838199178	84014	assembly/Ki2-D3.fna.bz2	single_sample_assembly	ERS4600423
Ki2-D4	279722811	0.5451470205624381	77337	assembly/Ki2-D4.fna.bz2	single_sample_assembly	ERS4600424
Ki3-D1	240462415	0.4959767953756931	69512	assembly/Ki3-D1.fna.bz2	single_sample_assembly	ERS4600425
Ki3-D2	419463854	0.5037544784490536	100028	assembly/Ki3-D2.fna.bz2	single_sample_assembly	ERS4600426
Ki3-D3	266992482	0.5182926761211202	65728	assembly/Ki3-D3.fna.bz2	single_sample_assembly	ERS4600427
Ki3-D4	220862252	0.5406888498085223	56619	assembly/Ki3-D4.fna.bz2	single_sample_assembly	ERS4600428
Kiruna	2658656730	0.5099032435074836	630152	assembly/Kiruna.fna.bz2	coassembly_assembly	ERS4600417;ERS4600418;ERS4600419;ERS4600420;ERS4600421;ERS4600422;ERS4600423;ERS4600424;ERS4600425;ERS4600426;ERS4600427;ERS4600428
Kiruna1	98163206	0.5251269808771323	22034	assembly/Kiruna1.fna.bz2	coassembly_assembly	ERS4600417;ERS4600418;ERS4600419;ERS4600420
Kiruna2	1162734824	0.5259476360191995	256331	assembly/Kiruna2.fna.bz2	coassembly_assembly	ERS4600421;ERS4600422;ERS4600423;ERS4600424
Kiruna3	979899027	0.5065699182493423	246378	assembly/Kiruna3.fna.bz2	coassembly_assembly	ERS4600425;ERS4600426;ERS4600427;ERS4600428
LJ-13-9m	269229219	0.5220573848635649	79278	assembly/LJ-13-9m.fna.bz2	single_sample_assembly	ERS4600453
LJ-3-15m	174503305	0.5380495859376417	51885	assembly/LJ-3-15m.fna.bz2	single_sample_assembly	ERS4600454
LJ-3-4m	264997633	0.537409347350661	69214	assembly/LJ-3-4m.fna.bz2	single_sample_assembly	ERS4600455
LJ-3-65m	373751083	0.5490991152525971	95178	assembly/LJ-3-65m.fna.bz2	single_sample_assembly	ERS4600456
LJ-3-9m	138886943	0.5887175081677765	42167	assembly/LJ-3-9m.fna.bz2	single_sample_assembly	ERS4600457
LJ-5-9m	455779220	0.5649642956517412	107369	assembly/LJ-5-9m.fna.bz2	single_sample_assembly	ERS4600458
LJ-7-9m	422485907	0.5527474979183152	100783	assembly/LJ-7-9m.fna.bz2	single_sample_assembly	ERS4600459
LJ	1594217262	0.5355305373678735	392256	assembly/LJ.fna.bz2	coassembly_assembly	ERS4600453;ERS4600454;ERS4600455;ERS4600456;ERS4600457;ERS4600458;ERS4600459
LaPlata-15m-a	267133861	0.6023309564638082	68899	assembly/LaPlata-15m-a.fna.bz2	single_sample_assembly	ERS4600440
LaPlata-15m-b	309587965	0.6053380337313823	77007	assembly/LaPlata-15m-b.fna.bz2	single_sample_assembly	ERS4600441
LaPlata-1m-a	192581629	0.5811574893262534	50658	assembly/LaPlata-1m-a.fna.bz2	single_sample_assembly	ERS4600442
LaPlata-1m-b	260161370	0.5799456621865114	72341	assembly/LaPlata-1m-b.fna.bz2	single_sample_assembly	ERS4600443
LaPlata-5m-a	219066882	0.5838212505348024	58822	assembly/LaPlata-5m-a.fna.bz2	single_sample_assembly	ERS4600444
LaPlata-5m-b	237406876	0.5929712878240309	64638	assembly/LaPlata-5m-b.fna.bz2	single_sample_assembly	ERS4600445
LaPlata-7m-a	215577261	0.5845788670633495	53892	assembly/LaPlata-7m-a.fna.bz2	single_sample_assembly	ERS4600446
LaPlata-7m-b	196863715	0.5829161356626842	53812	assembly/LaPlata-7m-b.fna.bz2	single_sample_assembly	ERS4600447
LaPlata-a	825483263	0.581804565309521	201933	assembly/LaPlata-a.fna.bz2	coassembly_assembly	ERS4600440;ERS4600442;ERS4600444;ERS4600446
LaPlata-b	908608586	0.5837054625851841	227253	assembly/LaPlata-b.fna.bz2	coassembly_assembly	ERS4600441;ERS4600443;ERS4600445;ERS4600447
LaPlata	1490434603	0.5778130494733287	363160	assembly/LaPlata.fna.bz2	coassembly_assembly	ERS4600440;ERS4600441;ERS4600442;ERS4600443;ERS4600444;ERS4600445;ERS4600446;ERS4600447
LinL1	211203003	0.4754256784881037	75041	assembly/LinL1.fna.bz2	single_sample_assembly	ERS4600448
LinL2	182086594	0.5390324067459903	56257	assembly/LinL2.fna.bz2	single_sample_assembly	ERS4600449
LinL3	147622225	0.5186355983999021	41893	assembly/LinL3.fna.bz2	single_sample_assembly	ERS4600450
LinL4	144006014	0.47482620413339127	43160	assembly/LinL4.fna.bz2	single_sample_assembly	ERS4600451
LinL5	168852426	0.5043299052155756	56176	assembly/LinL5.fna.bz2	single_sample_assembly	ERS4600452
Loc080925-4-5m	261071432	0.5280023016842379	79063	assembly/Loc080925-4-5m.fna.bz2	single_sample_assembly	ERS4600460
Loc080925-4m	263440406	0.544954516202803	82460	assembly/Loc080925-4m.fna.bz2	single_sample_assembly	ERS4600461
Loc080925-5-5m	262334203	0.5611582794638487	66244	assembly/Loc080925-5-5m.fna.bz2	single_sample_assembly	ERS4600462
Loc080925-5m	291399209	0.5523478342729475	90646	assembly/Loc080925-5m.fna.bz2	single_sample_assembly	ERS4600463
Loc080925-6m	358753744	0.5497458250916539	92900	assembly/Loc080925-6m.fna.bz2	single_sample_assembly	ERS4600464
Loc080925-7m	355565529	0.5665335769936236	89628	assembly/Loc080925-7m.fna.bz2	single_sample_assembly	ERS4600465
Loc080925-8-8m	270379843	0.5597401763414738	74069	assembly/Loc080925-8-8m.fna.bz2	single_sample_assembly	ERS4600466
Loc080925-8m	333847346	0.5533598071497025	84213	assembly/Loc080925-8m.fna.bz2	single_sample_assembly	ERS4600467
Loc081215-1m	286505845	0.48988414180520473	80380	assembly/Loc081215-1m.fna.bz2	single_sample_assembly	ERS4600468
Loc081215-4m	280707530	0.4990243368248796	76161	assembly/Loc081215-4m.fna.bz2	single_sample_assembly	ERS4600469
Loc081215-5m	295044782	0.5022992746911213	84403	assembly/Loc081215-5m.fna.bz2	single_sample_assembly	ERS4600470
Loc081215-6m	329113355	0.5045508894648167	90821	assembly/Loc081215-6m.fna.bz2	single_sample_assembly	ERS4600471
Loc081215-8m	415049233	0.5052263715422888	113841	assembly/Loc081215-8m.fna.bz2	single_sample_assembly	ERS4600472
Loc081215-9m	330453397	0.5096805344688285	97097	assembly/Loc081215-9m.fna.bz2	single_sample_assembly	ERS4600473
Loc090116-1m	305213153	0.5229257829527418	95290	assembly/Loc090116-1m.fna.bz2	single_sample_assembly	ERS4600474
Loc090116-4m	344132940	0.5287227633599969	106011	assembly/Loc090116-4m.fna.bz2	single_sample_assembly	ERS4600475
Loc090116-7m	330996766	0.5330983022353759	100289	assembly/Loc090116-7m.fna.bz2	single_sample_assembly	ERS4600476
Loc090116-8m	375090643	0.5197630856390091	110150	assembly/Loc090116-8m.fna.bz2	single_sample_assembly	ERS4600477
Loc090116-9m	273124304	0.5164667183920769	83808	assembly/Loc090116-9m.fna.bz2	single_sample_assembly	ERS4600478
Loc090402-1m	222063737	0.5453151902960185	71007	assembly/Loc090402-1m.fna.bz2	single_sample_assembly	ERS4600479
Loc090402-4m	304202201	0.5390976609008822	92509	assembly/Loc090402-4m.fna.bz2	single_sample_assembly	ERS4600480
Loc090402-7m	314422465	0.5201086156486942	96494	assembly/Loc090402-7m.fna.bz2	single_sample_assembly	ERS4600481
Loc090402-8-9m	194057340	0.5216451127280215	63143	assembly/Loc090402-8-9m.fna.bz2	single_sample_assembly	ERS4600482
Loc090402-8m	330331985	0.5180247077799627	101169	assembly/Loc090402-8m.fna.bz2	single_sample_assembly	ERS4600483
Loc090519-1m	309758671	0.5081870621791246	87772	assembly/Loc090519-1m.fna.bz2	single_sample_assembly	ERS4600484
Loc090519-4m	213463170	0.5466317397984861	59267	assembly/Loc090519-4m.fna.bz2	single_sample_assembly	ERS4600485
Loc090519-5m	302463455	0.55867446531681	82618	assembly/Loc090519-5m.fna.bz2	single_sample_assembly	ERS4600486
Loc090519-6m	279262946	0.5617543009089362	73837	assembly/Loc090519-6m.fna.bz2	single_sample_assembly	ERS4600487
Loc090519-7m	351139153	0.5704947291935856	93735	assembly/Loc090519-7m.fna.bz2	single_sample_assembly	ERS4600488
Loc090519-8-7m	371379066	0.5512768374510372	105338	assembly/Loc090519-8-7m.fna.bz2	single_sample_assembly	ERS4600489
Loc090519-8m	329454769	0.5596401003987288	89798	assembly/Loc090519-8m.fna.bz2	single_sample_assembly	ERS4600490
Loc090721-1m	146934851	0.5499362094837528	47427	assembly/Loc090721-1m.fna.bz2	single_sample_assembly	ERS4600491
Loc090721-4m	237361003	0.5230513918918686	71659	assembly/Loc090721-4m.fna.bz2	single_sample_assembly	ERS4600492
Loc090721-5m	174789142	0.5548844962005707	53088	assembly/Loc090721-5m.fna.bz2	single_sample_assembly	ERS4600493
Loc090721-6m	251152447	0.5498329068639335	69919	assembly/Loc090721-6m.fna.bz2	single_sample_assembly	ERS4600494
Loc090721-7m	277854130	0.5472392834326414	78452	assembly/Loc090721-7m.fna.bz2	single_sample_assembly	ERS4600495
Loc090721-8-6m	367200452	0.5417224649821509	102255	assembly/Loc090721-8-6m.fna.bz2	single_sample_assembly	ERS4600496
Loc090721-8m	346111517	0.5418624078897669	98810	assembly/Loc090721-8m.fna.bz2	single_sample_assembly	ERS4600497
Loc090907-1m	216999927	0.5598601192156162	68981	assembly/Loc090907-1m.fna.bz2	single_sample_assembly	ERS4600498
Loc090907-4m	180299649	0.5450432019421181	59585	assembly/Loc090907-4m.fna.bz2	single_sample_assembly	ERS4600499
Loc090907-5m	226021285	0.5112259051177415	58010	assembly/Loc090907-5m.fna.bz2	single_sample_assembly	ERS4600500
Loc090907-6m	233729959	0.5228020255631842	64364	assembly/Loc090907-6m.fna.bz2	single_sample_assembly	ERS4600501
Loc090907-8-6m	317195622	0.5395844587035316	84017	assembly/Loc090907-8-6m.fna.bz2	single_sample_assembly	ERS4600502
Loc090907-8m	312149282	0.5522887667574389	85959	assembly/Loc090907-8m.fna.bz2	single_sample_assembly	ERS4600503
Loclat	4370892535	0.5306661043314806	1109473	assembly/Loclat.fna.bz2	coassembly_assembly	ERS4600460;ERS4600461;ERS4600462;ERS4600463;ERS4600464;ERS4600465;ERS4600466;ERS4600467;ERS4600468;ERS4600469;ERS4600470;ERS4600471;ERS4600472;ERS4600473;ERS4600474;ERS4600475;ERS4600476;ERS4600477;ERS4600478;ERS4600479;ERS4600480;ERS4600481;ERS4600482;ERS4600483;ERS4600484;ERS4600485;ERS4600486;ERS4600487;ERS4600488;ERS4600489;ERS4600490;ERS4600491;ERS4600492;ERS4600493;ERS4600494;ERS4600495;ERS…
MJ-2014-D1	170818805	0.4820822274222092	34783	assembly/MJ-2014-D1.fna.bz2	single_sample_assembly	ERS4600504
MJ-2014-D2	192647894	0.4840935141497057	40030	assembly/MJ-2014-D2.fna.bz2	single_sample_assembly	ERS4600505
MJ-2014-D3	155094379	0.4879231374336268	32623	assembly/MJ-2014-D3.fna.bz2	single_sample_assembly	ERS4600506
MJ-2014-D4	158303607	0.5348165313756875	32791	assembly/MJ-2014-D4.fna.bz2	single_sample_assembly	ERS4600507
MJ-2014-D5	96165792	0.5219943178963263	19240	assembly/MJ-2014-D5.fna.bz2	single_sample_assembly	ERS4600508
MJ-2014-D6	101001430	0.5220798061968034	26909	assembly/MJ-2014-D6.fna.bz2	single_sample_assembly	ERS4600509
MJ-2014-D7	101126341	0.5179301602536969	25786	assembly/MJ-2014-D7.fna.bz2	single_sample_assembly	ERS4600510
MJ-2014	723883314	0.5198775544645308	165195	assembly/MJ-2014.fna.bz2	coassembly_assembly	ERS4600504;ERS4600505;ERS4600506;ERS4600507;ERS4600508;ERS4600509;ERS4600510
MJ-time	2326262402	0.5341554697061213	488175	assembly/MJ-time.fna.bz2	coassembly_assembly	ERS4600512;ERS4600513;ERS4600514;ERS4600515;ERS4600516;ERS4600517;ERS4600518;ERS4600519;ERS4600520;ERS4600521;ERS4600522;ERS4600523;ERS4600524;ERS4600525;ERS4600526;ERS4600527;ERS4600528;ERS4600529;ERS4600530;ERS4600531;ERS4600532;ERS4600533;ERS4600534;ERS4600535;ERS4600536;ERS4600537;ERS4600538;ERS4600539;ERS4600540;ERS4600541;ERS4600542;ERS4600543;ERS4600544;ERS4600545;ERS4600546;ERS4600547;ERS…
MJ	289841358	0.476884209878702	68277	assembly/MJ.fna.bz2	coassembly_assembly	ERS4600511;ERS4600552;ERS4600553;ERS4600554
MJ1	148815426	0.45544005632856904	35222	assembly/MJ1.fna.bz2	single_sample_assembly	ERS4600511
MJ110516A	131196505	0.4940568576883965	35856	assembly/MJ110516A.fna.bz2	single_sample_assembly	ERS4600512
MJ110516B	128324677	0.4888507219854526	32882	assembly/MJ110516B.fna.bz2	single_sample_assembly	ERS4600513
MJ110629A	114082521	0.5041598791457282	28451	assembly/MJ110629A.fna.bz2	single_sample_assembly	ERS4600514
MJ110629B	104626697	0.49900341401392034	25365	assembly/MJ110629B.fna.bz2	single_sample_assembly	ERS4600515
MJ110712A	126767901	0.5092197432534598	30770	assembly/MJ110712A.fna.bz2	single_sample_assembly	ERS4600516
MJ110712B	94243067	0.5102632748571309	22322	assembly/MJ110712B.fna.bz2	single_sample_assembly	ERS4600517
MJ110802A	126238665	0.521582789234978	28254	assembly/MJ110802A.fna.bz2	single_sample_assembly	ERS4600518
MJ110830A	106460755	0.5141849125529873	21484	assembly/MJ110830A.fna.bz2	single_sample_assembly	ERS4600519
MJ110830B	105057875	0.49941856333949264	27744	assembly/MJ110830B.fna.bz2	single_sample_assembly	ERS4600520
MJ110927A	113542092	0.4853620805225255	28783	assembly/MJ110927A.fna.bz2	single_sample_assembly	ERS4600521
MJ110927B	118857239	0.49757213357446406	25426	assembly/MJ110927B.fna.bz2	single_sample_assembly	ERS4600522
MJ111018A	155582633	0.4879721890296072	38300	assembly/MJ111018A.fna.bz2	single_sample_assembly	ERS4600523
MJ111018B	189217068	0.4864104278373027	42596	assembly/MJ111018B.fna.bz2	single_sample_assembly	ERS4600524
MJ120516A	94221354	0.4990234060953953	25699	assembly/MJ120516A.fna.bz2	single_sample_assembly	ERS4600525
MJ120516B	101570155	0.49796771502416237	26792	assembly/MJ120516B.fna.bz2	single_sample_assembly	ERS4600526
MJ120531A	97454092	0.48631279638827274	25939	assembly/MJ120531A.fna.bz2	single_sample_assembly	ERS4600527
MJ120531B	81632072	0.48115643812152653	20912	assembly/MJ120531B.fna.bz2	single_sample_assembly	ERS4600528
MJ120620A	157253318	0.5009970918387872	36290	assembly/MJ120620A.fna.bz2	single_sample_assembly	ERS4600529
MJ120620B	123756050	0.5110154129838501	27815	assembly/MJ120620B.fna.bz2	single_sample_assembly	ERS4600530
MJ120702A	188597510	0.5082008399792765	49222	assembly/MJ120702A.fna.bz2	single_sample_assembly	ERS4600531
MJ120716A	194998204	0.5322840204210291	45064	assembly/MJ120716A.fna.bz2	single_sample_assembly	ERS4600532
MJ120716B	103890058	0.5313855633808579	24560	assembly/MJ120716B.fna.bz2	single_sample_assembly	ERS4600533
MJ120730A	128106299	0.5143763617743731	31259	assembly/MJ120730A.fna.bz2	single_sample_assembly	ERS4600534
MJ120730B	147318516	0.5146057675465587	36351	assembly/MJ120730B.fna.bz2	single_sample_assembly	ERS4600535
MJ120813B	89697484	0.5190844483441698	20327	assembly/MJ120813B.fna.bz2	single_sample_assembly	ERS4600536
MJ120827A	140415755	0.5239080044828303	32447	assembly/MJ120827A.fna.bz2	single_sample_assembly	ERS4600537
MJ120827B	127450763	0.5218001009534953	30656	assembly/MJ120827B.fna.bz2	single_sample_assembly	ERS4600538
MJ120924A	135211166	0.512107454202414	32643	assembly/MJ120924A.fna.bz2	single_sample_assembly	ERS4600539
MJ120924B	96231643	0.5062084308380769	23652	assembly/MJ120924B.fna.bz2	single_sample_assembly	ERS4600540
MJ130605B	100763931	0.4978264295782585	23702	assembly/MJ130605B.fna.bz2	single_sample_assembly	ERS4600541
MJ130617A	139006307	0.5179134282014988	33768	assembly/MJ130617A.fna.bz2	single_sample_assembly	ERS4600542
MJ130617B	208397052	0.5423797549688947	46888	assembly/MJ130617B.fna.bz2	single_sample_assembly	ERS4600543
MJ130702A	141062400	0.5153497033936755	31973	assembly/MJ130702A.fna.bz2	single_sample_assembly	ERS4600544
MJ130702B	123526256	0.5182732406299111	28695	assembly/MJ130702B.fna.bz2	single_sample_assembly	ERS4600545
MJ130729A	129226066	0.515338995152882	32876	assembly/MJ130729A.fna.bz2	single_sample_assembly	ERS4600546
MJ130729B	185212087	0.5303182723706363	44939	assembly/MJ130729B.fna.bz2	single_sample_assembly	ERS4600547
MJ130820A	129585309	0.5351020461740768	30343	assembly/MJ130820A.fna.bz2	single_sample_assembly	ERS4600548
MJ130820B	162102212	0.4840789217607962	40797	assembly/MJ130820B.fna.bz2	single_sample_assembly	ERS4600549
MJ130916A	225611011	0.5250464526308071	57121	assembly/MJ130916A.fna.bz2	single_sample_assembly	ERS4600550
MJ130916B	143028718	0.5573035549406239	28495	assembly/MJ130916B.fna.bz2	single_sample_assembly	ERS4600551
MJ2	68942779	0.4871813768922776	16490	assembly/MJ2.fna.bz2	single_sample_assembly	ERS4600552
MJ3	54208659	0.5108516335001019	10545	assembly/MJ3.fna.bz2	single_sample_assembly	ERS4600553
MJ4	73609287	0.486187958864484	16150	assembly/MJ4.fna.bz2	single_sample_assembly	ERS4600554
T7-022	114769261	0.5853734738258879	33491	assembly/T7-022.fna.bz2	single_sample_assembly	ERS4600555
T7-5	85434345	0.576947362328347	20166	assembly/T7-5.fna.bz2	single_sample_assembly	ERS4600556
T7	191878770	0.5761010506790303	51828	assembly/T7.fna.bz2	coassembly_assembly	ERS4600555;ERS4600556
T8-022	45404933	0.5161668667146806	13316	assembly/T8-022.fna.bz2	single_sample_assembly	ERS4600557
T8-5	54860388	0.4697546251404565	18993	assembly/T8-5.fna.bz2	single_sample_assembly	ERS4600558
T8	122412510	0.5120734147188061	41590	assembly/T8.fna.bz2	coassembly_assembly	ERS4600557;ERS4600558
Umea	2476767399	0.540268750929243	543373	assembly/Umea.fna.bz2	coassembly_assembly	ERS4600559;ERS4600560;ERS4600561;ERS4600562;ERS4600563;ERS4600564;ERS4600565;ERS4600567;ERS4600568;ERS4600569;ERS4600570
Umea1	985993812	0.5451999023296101	236110	assembly/Umea1.fna.bz2	coassembly_assembly	ERS4600559;ERS4600560;ERS4600561;ERS4600562
Umea1p1	219300082	0.547660921531256	62050	assembly/Umea1p1.fna.bz2	single_sample_assembly	ERS4600559
Umea1p2	311546391	0.5455547742165949	74350	assembly/Umea1p2.fna.bz2	single_sample_assembly	ERS4600560
Umea1p3	336372598	0.5630978032283117	71394	assembly/Umea1p3.fna.bz2	single_sample_assembly	ERS4600561
Umea1p4	193390019	0.5413842376219012	50953	assembly/Umea1p4.fna.bz2	single_sample_assembly	ERS4600562
Umea2	806680043	0.5448780601604644	160302	assembly/Umea2.fna.bz2	coassembly_assembly	ERS4600563;ERS4600564;ERS4600565
Umea2p1	317996928	0.5377645189075537	64852	assembly/Umea2p1.fna.bz2	single_sample_assembly	ERS4600563
Umea2p2	285469792	0.542976603282774	60578	assembly/Umea2p2.fna.bz2	single_sample_assembly	ERS4600564
Umea2p3	370015119	0.5516976077942372	77633	assembly/Umea2p3.fna.bz2	single_sample_assembly	ERS4600565
Umea3	1083847938	0.5422095760816957	220736	assembly/Umea3.fna.bz2	coassembly_assembly	ERS4600567;ERS4600568;ERS4600569;ERS4600570
Umea3p1	242239563	0.5283111619549942	50527	assembly/Umea3p1.fna.bz2	single_sample_assembly	ERS4600567
Umea3p2	408826653	0.5385968267582594	90612	assembly/Umea3p2.fna.bz2	single_sample_assembly	ERS4600568
Umea3p3	326239773	0.5351984658228658	70144	assembly/Umea3p3.fna.bz2	single_sample_assembly	ERS4600569
Umea3p4	425247559	0.5532373602643067	96527	assembly/Umea3p4.fna.bz2	single_sample_assembly	ERS4600570
UppL2	211711	0.4830027726476187	70	assembly/UppL2.fna.bz2	single_sample_assembly	ERS4600572
UppL3	133947782	0.5139186253938867	42966	assembly/UppL3.fna.bz2	single_sample_assembly	ERS4600573
UppL4	142716468	0.4731531262390827	45632	assembly/UppL4.fna.bz2	single_sample_assembly	ERS4600574
UppL5	286639673	0.5023925875048009	85767	assembly/UppL5.fna.bz2	single_sample_assembly	ERS4600575
UppL6	241406180	0.4994530960226453	67607	assembly/UppL6.fna.bz2	single_sample_assembly	ERS4600576
UppL7s	182950847	0.46367489077544416	53882	assembly/UppL7s.fna.bz2	single_sample_assembly	ERS4600577
VK	900618072	0.5128237344542205	212392	assembly/VK.fna.bz2	coassembly_assembly	ERS4600578;ERS4600579;ERS4600580;ERS4600581
VK1	213737504	0.4886168222494074	50358	assembly/VK1.fna.bz2	single_sample_assembly	ERS4600578
VK2	272738160	0.4885130815577842	69766	assembly/VK2.fna.bz2	single_sample_assembly	ERS4600579
VK3	360619546	0.5376186070624136	82476	assembly/VK3.fna.bz2	single_sample_assembly	ERS4600580
VK4	259513650	0.5180503877156365	60391	assembly/VK4.fna.bz2	single_sample_assembly	ERS4600581
YR	818295534	0.4850621230446554	204744	assembly/YR.fna.bz2	coassembly_assembly	ERS4600582;ERS4600583;ERS4600584;ERS4600585
YR1	206397047	0.4284229415355928	59953	assembly/YR1.fna.bz2	single_sample_assembly	ERS4600582
YR2	251799992	0.48962542858222174	57711	assembly/YR2.fna.bz2	single_sample_assembly	ERS4600583
YR3	217516616	0.5036379749490034	52873	assembly/YR3.fna.bz2	single_sample_assembly	ERS4600584
YR4	233998846	0.5037547022774633	61813	assembly/YR4.fna.bz2	single_sample_assembly	ERS4600585
C5coas	352762245	0.5108896956929163	110517	assembly/C5coas.fna.bz2	coassembly_assembly	ERS4600368;ERS4600367;SAMN10821762
B4coas	440578539	0.5594135646266692	127388	assembly/B4coas.fna.bz2	coassembly_assembly	ERS4600363;ERS4600362;SAMN10821758
G1coas	258985464	0.5392768916173611	75937	assembly/G1coas.fna.bz2	coassembly_assembly	ERS4600405;SAMN10821774
