## Supplementary Table S4 for "Comprehensive dataset of shotgun metagenomes from stratified freshwater lakes and ponds"

sample_name	study_accession	sample_accession	sra_ftp	original_sample_alias	resquenced_version
A-1	PRJNA517163	SAMN10821752	ftp.sra.ebi.ac.uk/vol1/srr/SRR849/003/SRR8496343	Thaw_pond_CANADA_EBC_A1	A1
A-2	PRJNA517163	SAMN10821753	ftp.sra.ebi.ac.uk/vol1/srr/SRR849/002/SRR8496342	Thaw_pond_CANADA_EBC_A2	A2
A-3	PRJNA517163	SAMN10821754	ftp.sra.ebi.ac.uk/vol1/srr/SRR849/005/SRR8496345	Thaw_pond_CANADA_EBC_A3	A3
A-4	PRJNA517163	SAMN10821755	ftp.sra.ebi.ac.uk/vol1/srr/SRR849/004/SRR8496344	Thaw_pond_CANADA_EBC_A4	A4
B-1	PRJNA517163	SAMN10821756	ftp.sra.ebi.ac.uk/vol1/srr/SRR849/009/SRR8496339	Thaw_pond_CANADA_EBC_B1	B1
B-2	PRJNA517163	SAMN10821757	ftp.sra.ebi.ac.uk/vol1/srr/SRR849/008/SRR8496338	Thaw_pond_CANADA_EBC_B2	B2
B-4	PRJNA517163	SAMN10821758	ftp.sra.ebi.ac.uk/vol1/srr/SRR849/001/SRR8496341	Thaw_pond_CANADA_EBC_B4	B4
C-2	PRJNA517163	SAMN10821759	ftp.sra.ebi.ac.uk/vol1/srr/SRR849/000/SRR8496340	Thaw_pond_CANADA_EBC_C2	C2
C-3	PRJNA517163	SAMN10821760	ftp.sra.ebi.ac.uk/vol1/srr/SRR849/007/SRR8496337	Thaw_pond_CANADA_EBC_C3	C3
C-4	PRJNA517163	SAMN10821761	ftp.sra.ebi.ac.uk/vol1/srr/SRR849/006/SRR8496336	Thaw_pond_CANADA_EBC_C4	C4
C-5	PRJNA517163	SAMN10821762	ftp.sra.ebi.ac.uk/vol1/srr/SRR849/009/SRR8496329	Thaw_pond_CANADA_EBC_C5	C5
D-1	PRJNA517163	SAMN10821763	ftp.sra.ebi.ac.uk/vol1/srr/SRR849/008/SRR8496328	Thaw_pond_CANADA_EBC_D1	D1
D-2	PRJNA517163	SAMN10821764	ftp.sra.ebi.ac.uk/vol1/srr/SRR849/007/SRR8496327	Thaw_pond_CANADA_EBC_D2	D2
D-3	PRJNA517163	SAMN10821765	ftp.sra.ebi.ac.uk/vol1/srr/SRR849/006/SRR8496326	Thaw_pond_CANADA_EBC_D3	D3
D-4	PRJNA517163	SAMN10821766	ftp.sra.ebi.ac.uk/vol1/srr/SRR849/005/SRR8496325	Thaw_pond_CANADA_EBC_D4	D4
E-1	PRJNA517163	SAMN10821767	ftp.sra.ebi.ac.uk/vol1/srr/SRR849/004/SRR8496324	Thaw_pond_CANADA_EBC_E1	E1
E-2	PRJNA517163	SAMN10821768	ftp.sra.ebi.ac.uk/vol1/srr/SRR849/003/SRR8496323	Thaw_pond_CANADA_EBC_E2	E2
E-3	PRJNA517163	SAMN10821769	ftp.sra.ebi.ac.uk/vol1/srr/SRR849/002/SRR8496322	Thaw_pond_CANADA_EBC_E3	E3
E-4	PRJNA517163	SAMN10821770	ftp.sra.ebi.ac.uk/vol1/srr/SRR849/001/SRR8496321	Thaw_pond_CANADA_EBC_E4	E4
F-3	PRJNA517163	SAMN10821771	ftp.sra.ebi.ac.uk/vol1/srr/SRR849/000/SRR8496320	Thaw_pond_CANADA_EBC_F3	F3
F-4	PRJNA517163	SAMN10821772	ftp.sra.ebi.ac.uk/vol1/srr/SRR849/004/SRR8496334	Thaw_pond_CANADA_EBC_F4	F4
F-5	PRJNA517163	SAMN10821773	ftp.sra.ebi.ac.uk/vol1/srr/SRR849/005/SRR8496335	Thaw_pond_CANADA_EBC_F5	F5
G-1	PRJNA517163	SAMN10821774	ftp.sra.ebi.ac.uk/vol1/srr/SRR849/002/SRR8496332	Thaw_pond_CANADA_EBC_G1	G1
I-1	PRJNA517163	SAMN10821775	ftp.sra.ebi.ac.uk/vol1/srr/SRR849/003/SRR8496333	Thaw_pond_CANADA_EBC_I1	I1
I-2	PRJNA517163	SAMN10821776	ftp.sra.ebi.ac.uk/vol1/srr/SRR849/000/SRR8496330	Thaw_pond_CANADA_EBC_I2	I2
I-3	PRJNA517163	SAMN10821777	ftp.sra.ebi.ac.uk/vol1/srr/SRR849/001/SRR8496331	Thaw_pond_CANADA_EBC_I3	I3
