## Supplementary Table S6 for "Comprehensive dataset of shotgun metagenomes from stratified freshwater lakes and ponds"

SAG_ID	length	GC	coding_density	nb_contigs	mOTU	nb_proteins	path	sample	completeness	contamination	strain_heterogeneity	sample derived from	gtdbtk_taxonomy	sourmash_taxonomy	taxonomy	sample_accession	genome_accession
RF-1857-HL26-0235-C4_S23	222412	0.5218288581551355	0.8977663075733324	13		238	sags/RF-1857-HL26-0235-C4_S23.tar.gz	Day6-4	3.45	0.0	0.0	ERS4600382	d__;p__;c__;o__;f__;g__;s__	d__Bacteria;p__Proteobacteria;c__Gammaproteobacteria;o__Burkholderiales;f__Ferrovaceae;g__;s__	d__Bacteria;p__Proteobacteria;c__Gammaproteobacteria;o__Burkholderiales;f__Ferrovaceae	ERS4870898	GCA_903994445
RF-1857-SP43-464-A2_S1	987790	0.4760171696413205	0.8895372498203059	27		1016	sags/RF-1857-SP43-464-A2_S1.tar.gz	Day6-4	34.94	1.65	100.0	ERS4600382	d__Bacteria;p__Bacteroidota;c__Chlorobia;o__Chlorobiales;f__Chlorobiaceae;g__Chlorobium;s__	d__Bacteria;p__Bacteroidota;c__Chlorobia;o__Chlorobiales;f__Chlorobiaceae;g__Chlorobium;s__	d__Bacteria;p__Bacteroidota;c__Chlorobia;o__Chlorobiales;f__Chlorobiaceae;g__Chlorobium	ERS4870899	GCA_903994425
RF-1857-SP43-464-A3_S5	1947935	0.4745389348207204	0.8833200286457197	36	StratFreshDB_mOTU_0598	1911	sags/RF-1857-SP43-464-A3_S5.tar.gz	Day6-4	80.02	1.47	66.67	ERS4600382	d__Bacteria;p__Bacteroidota;c__Chlorobia;o__Chlorobiales;f__Chlorobiaceae;g__Chlorobium;s__	d__Bacteria;p__Bacteroidota;c__Chlorobia;o__Chlorobiales;f__Chlorobiaceae;g__Chlorobium;s__	d__Bacteria;p__Bacteroidota;c__Chlorobia;o__Chlorobiales;f__Chlorobiaceae;g__Chlorobium	ERS4870900	GCA_903994365
RF-1857-SP43-464-B3_S6	1790439	0.47939639384530836	0.8805304174004253	46	StratFreshDB_mOTU_0766	1767	sags/RF-1857-SP43-464-B3_S6.tar.gz	Day6-4	70.33	1.1	100.0	ERS4600382	d__Bacteria;p__Bacteroidota;c__Chlorobia;o__Chlorobiales;f__Chlorobiaceae;g__Chlorobium;s__	d__Bacteria;p__Bacteroidota;c__Chlorobia;o__Chlorobiales;f__Chlorobiaceae;g__Chlorobium;s__	d__Bacteria;p__Bacteroidota;c__Chlorobia;o__Chlorobiales;f__Chlorobiaceae;g__Chlorobium	ERS4870901	GCA_903994305
RF-1857-SP43-464-B4_S11	1737810	0.470390894286487	0.8821568525903292	41	StratFreshDB_mOTU_0006	1739	sags/RF-1857-SP43-464-B4_S11.tar.gz	Day6-4	73.26	1.1	100.0	ERS4600382	d__Bacteria;p__Bacteroidota;c__Chlorobia;o__Chlorobiales;f__Chlorobiaceae;g__Chlorobium;s__	d__Bacteria;p__Bacteroidota;c__Chlorobia;o__Chlorobiales;f__Chlorobiaceae;g__Chlorobium;s__	d__Bacteria;p__Bacteroidota;c__Chlorobia;o__Chlorobiales;f__Chlorobiaceae;g__Chlorobium	ERS4870902	GCA_903994405
RF-1857-SP43-464-B5_S22	2669077	0.47041243096396246	0.8628443465662474	60	StratFreshDB_mOTU_0375	2501	sags/RF-1857-SP43-464-B5_S22.tar.gz	Day6-4	82.97	2.47	100.0	ERS4600382	d__Bacteria;p__Bacteroidota;c__Chlorobia;o__Chlorobiales;f__Chlorobiaceae;g__Chlorobium;s__	d__Bacteria;p__Bacteroidota;c__Chlorobia;o__Chlorobiales;f__Chlorobiaceae;g__Chlorobium;s__	d__Bacteria;p__Bacteroidota;c__Chlorobia;o__Chlorobiales;f__Chlorobiaceae;g__Chlorobium	ERS4870903	GCA_903994475
RF-1857-SP43-464-C5_S14	2160585	0.47235355239437465	0.8791369004228021	46	StratFreshDB_mOTU_0006	2183	sags/RF-1857-SP43-464-C5_S14.tar.gz	Day6-4	90.29	1.1	100.0	ERS4600382	d__Bacteria;p__Bacteroidota;c__Chlorobia;o__Chlorobiales;f__Chlorobiaceae;g__Chlorobium;s__	d__Bacteria;p__Bacteroidota;c__Chlorobia;o__Chlorobiales;f__Chlorobiaceae;g__Chlorobium;s__	d__Bacteria;p__Bacteroidota;c__Chlorobia;o__Chlorobiales;f__Chlorobiaceae;g__Chlorobium	ERS4870904	GCA_903994385
RF-1857-SP43-464-C6_S17	657768	0.46162628768806024	0.8568933119276098	37	StratFreshDB_mOTU_0006	699	sags/RF-1857-SP43-464-C6_S17.tar.gz	Day6-4	36.21	0.0	0.0	ERS4600382	d__Bacteria;p__Bacteroidota;c__Chlorobia;o__Chlorobiales;f__Chlorobiaceae;g__Chlorobium;s__	d__Bacteria;p__Bacteroidota;c__Chlorobia;o__Chlorobiales;f__Chlorobiaceae;g__Chlorobium;s__	d__Bacteria;p__Bacteroidota;c__Chlorobia;o__Chlorobiales;f__Chlorobiaceae;g__Chlorobium	ERS4870905	GCA_903994345
RF-1857-SP43-464-D2_S2	1941299	0.47845334489947194	0.8838545736643351	46	StratFreshDB_mOTU_0766	1997	sags/RF-1857-SP43-464-D2_S2.tar.gz	Day6-4	77.92	1.65	100.0	ERS4600382	d__Bacteria;p__Bacteroidota;c__Chlorobia;o__Chlorobiales;f__Chlorobiaceae;g__Chlorobium;s__	d__Bacteria;p__Bacteroidota;c__Chlorobia;o__Chlorobiales;f__Chlorobiaceae;g__Chlorobium;s__	d__Bacteria;p__Bacteroidota;c__Chlorobia;o__Chlorobiales;f__Chlorobiaceae;g__Chlorobium	ERS4870906	GCA_903994335
RF-1857-SP-43464-D4_S12	1441450	0.46940927538242744	0.8857789031877623	30	StratFreshDB_mOTU_0006	1404	sags/RF-1857-SP-43464-D4_S12.tar.gz	Day6-4	58.17	1.1	100.0	ERS4600382	d__Bacteria;p__Bacteroidota;c__Chlorobia;o__Chlorobiales;f__Chlorobiaceae;g__Chlorobium;s__	d__Bacteria;p__Bacteroidota;c__Chlorobia;o__Chlorobiales;f__Chlorobiaceae;g__Chlorobium;s__	d__Bacteria;p__Bacteroidota;c__Chlorobia;o__Chlorobiales;f__Chlorobiaceae;g__Chlorobium	ERS4870907	GCA_903994285
RF-1857-SP43-464-D5_S15	2163733	0.4718285481619035	0.8879584495868945	38	StratFreshDB_mOTU_0006	2115	sags/RF-1857-SP43-464-D5_S15.tar.gz	Day6-4	89.56	1.1	100.0	ERS4600382	d__Bacteria;p__Bacteroidota;c__Chlorobia;o__Chlorobiales;f__Chlorobiaceae;g__Chlorobium;s__	d__Bacteria;p__Bacteroidota;c__Chlorobia;o__Chlorobiales;f__Chlorobiaceae;g__Chlorobium;s__	d__Bacteria;p__Bacteroidota;c__Chlorobia;o__Chlorobiales;f__Chlorobiaceae;g__Chlorobium	ERS4870908	GCA_903994295
RF-1857-SP43-464-D6_S10	2115952	0.47467948233230245	0.8858735925956732	68	StratFreshDB_mOTU_0428	2108	sags/RF-1857-SP43-464-D6_S10.tar.gz	Day6-4	91.48	1.92	100.0	ERS4600382	d__Bacteria;p__Bacteroidota;c__Chlorobia;o__Chlorobiales;f__Chlorobiaceae;g__Chlorobium;s__	d__Bacteria;p__Bacteroidota;c__Chlorobia;o__Chlorobiales;f__Chlorobiaceae;g__Chlorobium;s__	d__Bacteria;p__Bacteroidota;c__Chlorobia;o__Chlorobiales;f__Chlorobiaceae;g__Chlorobium	ERS4870909	GCA_903994465
RF-1857-SP43-464-E2_S3	2546737	0.47787737799388	0.8748594770484742	66	StratFreshDB_mOTU_0766	2554	sags/RF-1857-SP43-464-E2_S3.tar.gz	Day6-4	89.45	1.1	100.0	ERS4600382	d__Bacteria;p__Bacteroidota;c__Chlorobia;o__Chlorobiales;f__Chlorobiaceae;g__Chlorobium;s__	d__Bacteria;p__Bacteroidota;c__Chlorobia;o__Chlorobiales;f__Chlorobiaceae;g__Chlorobium;s__	d__Bacteria;p__Bacteroidota;c__Chlorobia;o__Chlorobiales;f__Chlorobiaceae;g__Chlorobium	ERS4870910	GCA_903994325
RF-1857-SP43-464-E3_S7	2245952	0.4794421252101559	0.8885666300971704	38	StratFreshDB_mOTU_0766	2256	sags/RF-1857-SP43-464-E3_S7.tar.gz	Day6-4	85.3	1.7	85.71	ERS4600382	d__Bacteria;p__Bacteroidota;c__Chlorobia;o__Chlorobiales;f__Chlorobiaceae;g__Chlorobium;s__	d__Bacteria;p__Bacteroidota;c__Chlorobia;o__Chlorobiales;f__Chlorobiaceae;g__Chlorobium;s__	d__Bacteria;p__Bacteroidota;c__Chlorobia;o__Chlorobiales;f__Chlorobiaceae;g__Chlorobium	ERS4870911	GCA_903994355
RF-1857-SP43-464-E6_S18	2210715	0.4713551950387092	0.8816441739437241	51	StratFreshDB_mOTU_0006	2203	sags/RF-1857-SP43-464-E6_S18.tar.gz	Day6-4	88.19	1.1	100.0	ERS4600382	d__Bacteria;p__Bacteroidota;c__Chlorobia;o__Chlorobiales;f__Chlorobiaceae;g__Chlorobium;s__	d__Bacteria;p__Bacteroidota;c__Chlorobia;o__Chlorobiales;f__Chlorobiaceae;g__Chlorobium;s__	d__Bacteria;p__Bacteroidota;c__Chlorobia;o__Chlorobiales;f__Chlorobiaceae;g__Chlorobium	ERS4870912	GCA_903994435
RF-1857-SP43-464-F2_S4	2493265	0.479074225964749	0.8913649371406569	34	StratFreshDB_mOTU_0766	2537	sags/RF-1857-SP43-464-F2_S4.tar.gz	Day6-4	96.82	1.65	100.0	ERS4600382	d__Bacteria;p__Bacteroidota;c__Chlorobia;o__Chlorobiales;f__Chlorobiaceae;g__Chlorobium;s__	d__Bacteria;p__Bacteroidota;c__Chlorobia;o__Chlorobiales;f__Chlorobiaceae;g__Chlorobium;s__	d__Bacteria;p__Bacteroidota;c__Chlorobia;o__Chlorobiales;f__Chlorobiaceae;g__Chlorobium	ERS4870913	GCA_903994415
RF-1857-SP43-464-F3_S8	741513	0.4713808119345177	0.8611447135788584	37	StratFreshDB_mOTU_0598	718	sags/RF-1857-SP43-464-F3_S8.tar.gz	Day6-4	37.89	1.1	100.0	ERS4600382	d__Bacteria;p__Bacteroidota;c__Chlorobia;o__Chlorobiales;f__Chlorobiaceae;g__Chlorobium;s__	d__Bacteria;p__Bacteroidota;c__Chlorobia;o__Chlorobiales;f__Chlorobiaceae;g__Chlorobium;s__	d__Bacteria;p__Bacteroidota;c__Chlorobia;o__Chlorobiales;f__Chlorobiaceae;g__Chlorobium	ERS4870914	GCA_903994315
RF-1857-SP43-464-F4_S21	3266630	0.4742520579312625	0.8523049748517585	58	StratFreshDB_mOTU_0375	2990	sags/RF-1857-SP43-464-F4_S21.tar.gz	Day6-4	89.56	0.37	0.0	ERS4600382	d__Bacteria;p__Bacteroidota;c__Chlorobia;o__Chlorobiales;f__Chlorobiaceae;g__Chlorobium;s__	d__Bacteria;p__Bacteroidota;c__Chlorobia;o__Chlorobiales;f__Chlorobiaceae;g__Chlorobium;s__	d__Bacteria;p__Bacteroidota;c__Chlorobia;o__Chlorobiales;f__Chlorobiaceae;g__Chlorobium	ERS4870915	GCA_903994455
RF-1857-SP43-464-F6_S19	2319726	0.4719419448676266	0.8842406387650955	38	StratFreshDB_mOTU_0006	2274	sags/RF-1857-SP43-464-F6_S19.tar.gz	Day6-4	90.11	1.1	100.0	ERS4600382	d__Bacteria;p__Bacteroidota;c__Chlorobia;o__Chlorobiales;f__Chlorobiaceae;g__Chlorobium;s__	d__Bacteria;p__Bacteroidota;c__Chlorobia;o__Chlorobiales;f__Chlorobiaceae;g__Chlorobium;s__	d__Bacteria;p__Bacteroidota;c__Chlorobia;o__Chlorobiales;f__Chlorobiaceae;g__Chlorobium	ERS4870916	GCA_903994395
RF-1857-SP43-464-G4_S13	2433845	0.4711109376316076	0.8824000706700714	55	StratFreshDB_mOTU_0006	2394	sags/RF-1857-SP43-464-G4_S13.tar.gz	Day6-4	95.05	1.1	100.0	ERS4600382	d__Bacteria;p__Bacteroidota;c__Chlorobia;o__Chlorobiales;f__Chlorobiaceae;g__Chlorobium;s__	d__Bacteria;p__Bacteroidota;c__Chlorobia;o__Chlorobiales;f__Chlorobiaceae;g__Chlorobium;s__	d__Bacteria;p__Bacteroidota;c__Chlorobia;o__Chlorobiales;f__Chlorobiaceae;g__Chlorobium	ERS4870917	GCA_903994375
RF-1857-SP43-464-G5_S16	2311792	0.4744977056759432	0.8825452289825382	51	StratFreshDB_mOTU_0006	2271	sags/RF-1857-SP43-464-G5_S16.tar.gz	Day6-4	94.51	1.1	100.0	ERS4600382	d__Bacteria;p__Bacteroidota;c__Chlorobia;o__Chlorobiales;f__Chlorobiaceae;g__Chlorobium;s__	d__Bacteria;p__Bacteroidota;c__Chlorobia;o__Chlorobiales;f__Chlorobiaceae;g__Chlorobium;s__	d__Bacteria;p__Bacteroidota;c__Chlorobia;o__Chlorobiales;f__Chlorobiaceae;g__Chlorobium	ERS4870918	GCA_903994575
RF-1857-SP43-464-G6_S20	2481448	0.4728154690325971	0.8818226293680141	44	StratFreshDB_mOTU_0006	2435	sags/RF-1857-SP43-464-G6_S20.tar.gz	Day6-4	95.33	1.1	100.0	ERS4600382	d__Bacteria;p__Bacteroidota;c__Chlorobia;o__Chlorobiales;f__Chlorobiaceae;g__Chlorobium;s__	d__Bacteria;p__Bacteroidota;c__Chlorobia;o__Chlorobiales;f__Chlorobiaceae;g__Chlorobium;s__	d__Bacteria;p__Bacteroidota;c__Chlorobia;o__Chlorobiales;f__Chlorobiaceae;g__Chlorobium	ERS4870919	GCA_903994525
RF-1857-SP43-464-H3_S9	2331919	0.47956854419042855	0.885618668572965	48	StratFreshDB_mOTU_0766	2403	sags/RF-1857-SP43-464-H3_S9.tar.gz	Day6-4	85.99	0.0	0.0	ERS4600382	d__Bacteria;p__Bacteroidota;c__Chlorobia;o__Chlorobiales;f__Chlorobiaceae;g__Chlorobium;s__	d__Bacteria;p__Bacteroidota;c__Chlorobia;o__Chlorobiales;f__Chlorobiaceae;g__Chlorobium;s__	d__Bacteria;p__Bacteroidota;c__Chlorobia;o__Chlorobiales;f__Chlorobiaceae;g__Chlorobium	ERS4870920	GCA_903994635
SB-2103-1053-B11	134747	0.47259679250743986	0.7029841109635094	42		121	sags/SB-2103-1053-B11.tar.gz	Day2-3	0.0	0.0	0.0	ERS4600375	d__;p__;c__;o__;f__;g__;s__	d__Bacteria;p__Bacteroidota;c__Chlorobia;o__Chlorobiales;f__Chlorobiaceae;g__Chlorobium;s__	d__Bacteria;p__Bacteroidota;c__Chlorobia;o__Chlorobiales;f__Chlorobiaceae;g__Chlorobium	ERS4870921	GCA_903994655
SB-2103-1053-H13	764555	0.5102680644296356	0.7532028434841183	182	StratFreshDB_mOTU_0341	793	sags/SB-2103-1053-H13.tar.gz	Day2-3	0.0	0.0	0.0	ERS4600375	d__;p__;c__;o__;f__;g__;s__	d__Bacteria;p__Proteobacteria;c__Gammaproteobacteria;o__Methylococcales;f__Methylococcaceae;g__AMB10-2013;s__AMB10-2013 sp003242955	d__Bacteria;p__Proteobacteria;c__Gammaproteobacteria;o__Methylococcales;f__Methylococcaceae;g__AMB10-2013;s__AMB10-2013 sp003242955	ERS4870922	GCA_903994565
SB-2103-1053-H7	643963	0.38022681427349087	0.7440147958811298	136		607	sags/SB-2103-1053-H7.tar.gz	Day2-3	45.49	5.72	71.43	ERS4600375	d__Bacteria;p__Patescibacteria;c__ABY1;o__BM507;f__UBA12465;g__;s__	d__;p__;c__;o__;f__;g__;s__	d__Bacteria;p__Patescibacteria;c__ABY1;o__BM507;f__UBA12465	ERS4870923	GCA_903994495
SB-2103-1053-J21	280148	0.5116295672287505	0.7405549923611805	71		295	sags/SB-2103-1053-J21.tar.gz	Day2-3	16.35	0.0	0.0	ERS4600375	d__Bacteria;p__Patescibacteria;c__Paceibacteria_A;o__Moranbacterales;f__UBA1568;g__;s__	d__Bacteria;p__Patescibacteria;c__Paceibacteria_A;o__Moranbacterales;f__UBA1568;g__;s__	d__Bacteria;p__Patescibacteria;c__Paceibacteria_A;o__Moranbacterales;f__UBA1568	ERS4870924	GCA_903994505
SB-2103-1053-L21	2532293	0.5159932124758075	0.8214748451304805	396	StratFreshDB_mOTU_0043	2509	sags/SB-2103-1053-L21.tar.gz	Day2-3	56.02	9.21	0.0	ERS4600375	d__Bacteria;p__Verrucomicrobiota;c__Verrucomicrobiae;o__Pedosphaerales;f__Palsa-1400;g__;s__	d__Bacteria;p__;c__;o__;f__;g__;s__	d__Bacteria;p__Verrucomicrobiota;c__Verrucomicrobiae;o__Pedosphaerales;f__Palsa-1400	ERS4870925	GCA_903994615
SB-2103-1053-M15	679126	0.47446718282027195	0.7936067828355857	109	StratFreshDB_mOTU_0266	716	sags/SB-2103-1053-M15.tar.gz	Day2-3	25.45	1.82	100.0	ERS4600375	d__Bacteria;p__Bacteroidota;c__Chlorobia;o__Chlorobiales;f__Chlorobiaceae;g__Chlorobium;s__	d__Bacteria;p__;c__;o__;f__;g__;s__	d__Bacteria;p__Bacteroidota;c__Chlorobia;o__Chlorobiales;f__Chlorobiaceae;g__Chlorobium	ERS4870926	GCA_903994545
SB-2103-1053-N19	160860	0.4658958100211364	0.6981536740022379	44		177	sags/SB-2103-1053-N19.tar.gz	Day2-3	8.46	0.0	0.0	ERS4600375	d__;p__;c__;o__;f__;g__;s__	d__Bacteria;p__Bacteroidota;c__Chlorobia;o__Chlorobiales;f__Chlorobiaceae;g__Chlorobium;s__	d__Bacteria;p__Bacteroidota;c__Chlorobia;o__Chlorobiales;f__Chlorobiaceae;g__Chlorobium	ERS4870927	GCA_903994515
SB-2103-1053-O15	413708	0.4049933769711971	0.7742054782600288	65	StratFreshDB_mOTU_0004	362	sags/SB-2103-1053-O15.tar.gz	Day2-3	8.33	0.0	0.0	ERS4600375	d__Bacteria;p__Proteobacteria;c__Gammaproteobacteria;o__Methylococcales;f__Methylomonadaceae;g__KS41;s__	d__Bacteria;p__Proteobacteria;c__Gammaproteobacteria;o__Methylococcales;f__Methylomonadaceae;g__KS41;s__	d__Bacteria;p__Proteobacteria;c__Gammaproteobacteria;o__Methylococcales;f__Methylomonadaceae;g__KS41	ERS4870928	GCA_903994645
SB-2103-1053-P13	1066450	0.5664850672792912	0.8539697125978715	106		982	sags/SB-2103-1053-P13.tar.gz	Day2-3	40.8	1.35	0.0	ERS4600375	d__Bacteria;p__Verrucomicrobiota;c__Verrucomicrobiae;o__Pedosphaerales;f__Pedosphaeraceae;g__UBA11358;s__	d__;p__;c__;o__;f__;g__;s__	d__Bacteria;p__Verrucomicrobiota;c__Verrucomicrobiae;o__Pedosphaerales;f__Pedosphaeraceae;g__UBA11358	ERS4870929	GCA_903994595
SB-2103-1054-C11	45059	0.5335449077875674	0.8196586697441133	13		52	sags/SB-2103-1054-C11.tar.gz	Day2-3	0.0	0.0	0.0	ERS4600375	d__;p__;c__;o__;f__;g__;s__	d__;p__;c__;o__;f__;g__;s__		ERS4870930	GCA_903994665
SB-2103-1054-C9	49217	0.46878111221732327	0.7124367596562163	14		49	sags/SB-2103-1054-C9.tar.gz	Day2-3	2.35	0.0	0.0	ERS4600375	d__;p__;c__;o__;f__;g__;s__	d__Bacteria;p__Bacteroidota;c__Chlorobia;o__Chlorobiales;f__Chlorobiaceae;g__Chlorobium;s__	d__Bacteria;p__Bacteroidota;c__Chlorobia;o__Chlorobiales;f__Chlorobiaceae;g__Chlorobium	ERS4870931	GCA_903994555
SB-2103-1054-P21	609438	0.47528214518950246	0.7826636999990155	110	StratFreshDB_mOTU_0043	607	sags/SB-2103-1054-P21.tar.gz	Day2-3	20.7	0.0	0.0	ERS4600375	d__Bacteria;p__Bacteroidota;c__Chlorobia;o__Chlorobiales;f__Chlorobiaceae;g__Chlorobium;s__	d__Bacteria;p__Bacteroidota;c__Chlorobia;o__Chlorobiales;f__Chlorobiaceae;g__Chlorobium;s__	d__Bacteria;p__Bacteroidota;c__Chlorobia;o__Chlorobiales;f__Chlorobiaceae;g__Chlorobium	ERS4870932	GCA_903994625
SB-2103-1066-D21	1789870	0.48210261080413663	0.8113343427176275	282	StratFreshDB_mOTU_0266	1816	sags/SB-2103-1066-D21.tar.gz	Day2-4	70.22	17.36	0.0	ERS4600376	d__Bacteria;p__Patescibacteria;c__Paceibacteria_A;o__Moranbacterales;f__UBA1568;g__;s__	d__Bacteria;p__;c__;o__;f__;g__;s__	d__Bacteria;p__Patescibacteria;c__Paceibacteria_A;o__Moranbacterales;f__UBA1568	ERS4870933	GCA_903994585
SB-2103-1066-E21	1231657	0.42696383814649697	0.7878605813144406	172	StratFreshDB_mOTU_0432	1221	sags/SB-2103-1066-E21.tar.gz	Day2-4	74.27	0.0	0.0	ERS4600376	d__Bacteria;p__Patescibacteria;c__Paceibacteria;o__UBA9983_A;f__GWA1-40-21;g__;s__	d__Bacteria;p__;c__;o__;f__;g__;s__	d__Bacteria;p__Patescibacteria;c__Paceibacteria;o__UBA9983_A;f__GWA1-40-21	ERS4870934	GCA_903994605
SB-2103-1066-E3	892364	0.4197625632589392	0.7676094060271369	165	StratFreshDB_mOTU_0432	921	sags/SB-2103-1066-E3.tar.gz	Day2-4	55.17	0.0	0.0	ERS4600376	d__Bacteria;p__Patescibacteria;c__Paceibacteria;o__UBA9983_A;f__;g__;s__	d__Bacteria;p__;c__;o__;f__;g__;s__	d__Bacteria;p__Patescibacteria;c__Paceibacteria;o__UBA9983_A	ERS4870935	GCA_903994535
SB-2103-1066-I19	1244768	0.4636751587444407	0.8089218231831152	193	StratFreshDB_mOTU_0019	1275	sags/SB-2103-1066-I19.tar.gz	Day2-4	53.32	3.57	25.0	ERS4600376	d__Bacteria;p__Bacteroidota;c__Chlorobia;o__Chlorobiales;f__Chlorobiaceae;g__Chlorobium;s__	d__Bacteria;p__;c__;o__;f__;g__;s__	d__Bacteria;p__Bacteroidota;c__Chlorobia;o__Chlorobiales;f__Chlorobiaceae;g__Chlorobium	ERS4870936	GCA_903994485
SB-2103-1070-C11	1904534	0.5073603306635639	0.8084135016754754	242	StratFreshDB_mOTU_0341	2049	sags/SB-2103-1070-C11.tar.gz	Day2-3	12.07	0.0	0.0	ERS4600375	d__Bacteria;p__Proteobacteria;c__Gammaproteobacteria;o__Methylococcales;f__Methylococcaceae;g__AMB10-2013;s__AMB10-2013	d__Bacteria;p__Proteobacteria;c__Gammaproteobacteria;o__Methylococcales;f__Methylococcaceae;g__AMB10-2013;s__AMB10-2013 sp003242955	d__Bacteria;p__Proteobacteria;c__Gammaproteobacteria;o__Methylococcales;f__Methylococcaceae;g__AMB10-2013;s__AMB10-2013 sp003242955	ERS4870937	GCA_903994675
SB-2103-1070-D3	1057470	0.4778102452079019	0.8126074498567335	145	StratFreshDB_mOTU_0266	1073	sags/SB-2103-1070-D3.tar.gz	Day2-3	39.81	3.45	100.0	ERS4600375	d__Bacteria;p__Bacteroidota;c__Chlorobia;o__Chlorobiales;f__Chlorobiaceae;g__Chlorobium;s__	d__Bacteria;p__;c__;o__;f__;g__;s__	d__Bacteria;p__Bacteroidota;c__Chlorobia;o__Chlorobiales;f__Chlorobiaceae;g__Chlorobium	ERS4870938	GCA_903994725
SB-2103-1070-K9	2946957	0.45376841263717116	0.8665301190346517	142	StratFreshDB_mOTU_0175	2811	sags/SB-2103-1070-K9.tar.gz	Day2-3	91.48	1.97	0.0	ERS4600375	d__Bacteria;p__Bacteroidota;c__Chlorobia;o__Chlorobiales;f__Chlorobiaceae;g__Chlorobium;s__	d__Bacteria;p__;c__;o__;f__;g__;s__	d__Bacteria;p__Bacteroidota;c__Chlorobia;o__Chlorobiales;f__Chlorobiaceae;g__Chlorobium	ERS4870939	GCA_903994805
SB-2103-1074-E5	1619276	0.33114490673609687	0.7936621057806081	179	StratFreshDB_mOTU_3016	1422	sags/SB-2103-1074-E5.tar.gz	Day2-4	39.66	1.72	100.0	ERS4600376	d__Bacteria;p__Bacteroidota;c__Bacteroidia;o__Flavobacteriales;f__Flavobacteriaceae;g__Flavobacterium;s__	d__Bacteria;p__Bacteroidota;c__Bacteroidia;o__Flavobacteriales;f__Flavobacteriaceae;g__Flavobacterium;s__	d__Bacteria;p__Bacteroidota;c__Bacteroidia;o__Flavobacteriales;f__Flavobacteriaceae;g__Flavobacterium	ERS4870940	GCA_903994735
SB-2103-1074-G3	1725348	0.4586784810948284	0.815619805395781	217	StratFreshDB_mOTU_0432	1671	sags/SB-2103-1074-G3.tar.gz	Day2-4	68.42	10.18	0.0	ERS4600376	d__Bacteria;p__Patescibacteria;c__Paceibacteria;o__UBA9983_A;f__;g__;s__	d__Bacteria;p__;c__;o__;f__;g__;s__	d__Bacteria;p__Patescibacteria;c__Paceibacteria;o__UBA9983_A	ERS4870941	GCA_903994825
SB-2103-1074-G5	2481685	0.5523666379899141	0.8141911644709139	367	StratFreshDB_mOTU_1991	2422	sags/SB-2103-1074-G5.tar.gz	Day2-4	48.6	0.72	0.0	ERS4600376	d__Bacteria;p__Verrucomicrobiota;c__Verrucomicrobiae;o__Verrucomicrobiales;f__Akkermansiaceae;g__UBA1315;s__	d__Bacteria;p__Verrucomicrobiota;c__Verrucomicrobiae;o__Verrucomicrobiales;f__Akkermansiaceae;g__UBA1315;s__	d__Bacteria;p__Verrucomicrobiota;c__Verrucomicrobiae;o__Verrucomicrobiales;f__Akkermansiaceae;g__UBA1315	ERS4870942	GCA_903994705
SB-2103-1075-D23	722954	0.5078234576473746	0.7921956307040282	91	StratFreshDB_mOTU_0266	710	sags/SB-2103-1075-D23.tar.gz	Day2-4	41.55	0.0	0.0	ERS4600376	d__Bacteria;p__Patescibacteria;c__Paceibacteria_A;o__Moranbacterales;f__UBA1568;g__;s__	d__Bacteria;p__Patescibacteria;c__Paceibacteria_A;o__Moranbacterales;f__UBA1568;g__;s__	d__Bacteria;p__Patescibacteria;c__Paceibacteria_A;o__Moranbacterales;f__UBA1568	ERS4870943	GCA_903994815
SB-2103-1075-E15	790776	0.5132995943225389	0.7940111991259219	83	StratFreshDB_mOTU_0266	781	sags/SB-2103-1075-E15.tar.gz	Day2-4	48.48	4.95	100.0	ERS4600376	d__Bacteria;p__Patescibacteria;c__Paceibacteria_A;o__Moranbacterales;f__UBA1568;g__;s__	d__Bacteria;p__Patescibacteria;c__Paceibacteria_A;o__Moranbacterales;f__UBA1568;g__;s__	d__Bacteria;p__Patescibacteria;c__Paceibacteria_A;o__Moranbacterales;f__UBA1568	ERS4870944	GCA_903994715
SB-2103-1075-E23	907978	0.5138957111295648	0.8043498851293753	99	StratFreshDB_mOTU_0266	902	sags/SB-2103-1075-E23.tar.gz	Day2-4	54.26	1.98	100.0	ERS4600376	d__Bacteria;p__Patescibacteria;c__Paceibacteria_A;o__Moranbacterales;f__UBA1568;g__;s__	d__Bacteria;p__Patescibacteria;c__Paceibacteria_A;o__Moranbacterales;f__UBA1568;g__;s__	d__Bacteria;p__Patescibacteria;c__Paceibacteria_A;o__Moranbacterales;f__UBA1568	ERS4870945	GCA_903994695
SB-2103-1075-F17	443405	0.5076848479381153	0.7489969666557662	79	StratFreshDB_mOTU_0266	468	sags/SB-2103-1075-F17.tar.gz	Day2-4	25.19	0.0	0.0	ERS4600376	d__Bacteria;p__Patescibacteria;c__Paceibacteria_A;o__Moranbacterales;f__UBA1568;g__;s__	d__Bacteria;p__Patescibacteria;c__Paceibacteria_A;o__Moranbacterales;f__UBA1568;g__;s__	d__Bacteria;p__Patescibacteria;c__Paceibacteria_A;o__Moranbacterales;f__UBA1568	ERS4870946	GCA_903994685
SB-2103-1075-G17	955916	0.32713543867871236	0.5223534285439306	114		1867	sags/SB-2103-1075-G17.tar.gz	Day2-4	46.39	0.0	0.0	ERS4600376	d__Bacteria;p__Patescibacteria;c__Gracilibacteria;o__Absconditabacterales;f__X112;g__UBA9567;s__	d__;p__;c__;o__;f__;g__;s__	d__Bacteria;p__Patescibacteria;c__Gracilibacteria;o__Absconditabacterales;f__X112;g__UBA9567	ERS4870947	GCA_903994755
SB-2103-1075-H17	683469	0.33309777034510707	0.8142856515803936	69	StratFreshDB_mOTU_3455	704	sags/SB-2103-1075-H17.tar.gz	Day2-4	49.72	0.0	0.0	ERS4600376	d__Bacteria;p__Patescibacteria;c__Paceibacteria;o__UBA9983_A;f__UBA9973;g__UBA9973;s__	d__Bacteria;p__Patescibacteria;c__Paceibacteria;o__UBA9983_A;f__UBA9973;g__UBA9973;s__	d__Bacteria;p__Patescibacteria;c__Paceibacteria;o__UBA9983_A;f__UBA9973;g__UBA9973	ERS4870948	GCA_903994835
SB-2103-1075-I19	836719	0.35533076217941745	0.5666526038012761	82		1698	sags/SB-2103-1075-I19.tar.gz	Day2-4	42.79	2.59	50.0	ERS4600376	d__Bacteria;p__Patescibacteria;c__Gracilibacteria;o__Absconditabacterales;f__X112;g__UBA9567;s__	d__;p__;c__;o__;f__;g__;s__	d__Bacteria;p__Patescibacteria;c__Gracilibacteria;o__Absconditabacterales;f__X112;g__UBA9567	ERS4870949	GCA_903994785
SB-2103-1075-M13	695349	0.3755912498615803	0.8638338445873942	61	StratFreshDB_mOTU_0853	720	sags/SB-2103-1075-M13.tar.gz	Day2-4	51.1	5.17	33.33	ERS4600376	d__Bacteria;p__Patescibacteria;c__WWE3;o__UBA101185;f__UBA10185;g__;s__	d__Bacteria;p__Patescibacteria;c__WWE3;o__UBA101185;f__UBA10185;g__;s__	d__Bacteria;p__Patescibacteria;c__WWE3;o__UBA101185;f__UBA10185	ERS4870950	GCA_903994745
SB-2103-1078-F21	3999434	0.4000313544366528	0.7865733001219672	366		3442	sags/SB-2103-1078-F21.tar.gz	Day2-6	85.01	33.78	0.0	ERS4600378	d__Bacteria;p__Bacteroidota;c__Bacteroidia;o__Bacteroidales;f__Lentimicrobiaceae;g__UBA4417;s__	d__;p__;c__;o__;f__;g__;s__	d__Bacteria;p__Bacteroidota;c__Bacteroidia;o__Bacteroidales;f__Lentimicrobiaceae;g__UBA4417	ERS4870951	GCA_903994765
SB-2103-1078-G15	902262	0.4571111273665521	0.86467012907559	66		949	sags/SB-2103-1078-G15.tar.gz	Day2-6	78.74	0.0	0.0	ERS4600378	d__Bacteria;p__Patescibacteria;c__Paceibacteria;o__UBA9983_A;f__UBA2163;g__C7867-001;s__	d__;p__;c__;o__;f__;g__;s__	d__Bacteria;p__Patescibacteria;c__Paceibacteria;o__UBA9983_A;f__UBA2163;g__C7867-001	ERS4870952	GCA_903994795
SB-2103-1078-H21	703605	0.4587815606768002	0.8357643848466114	90		743	sags/SB-2103-1078-H21.tar.gz	Day2-6	53.11	0.0	0.0	ERS4600378	d__Bacteria;p__Patescibacteria;c__Paceibacteria;o__UBA9983_A;f__UBA2163;g__C7867-001;s__	d__;p__;c__;o__;f__;g__;s__	d__Bacteria;p__Patescibacteria;c__Paceibacteria;o__UBA9983_A;f__UBA2163;g__C7867-001	ERS4870953	GCA_903994775
SB-2103-1078-O13	828798	0.4467095721756085	0.8585928054845692	63		868	sags/SB-2103-1078-O13.tar.gz	Day2-6	76.32	0.0	0.0	ERS4600378	d__Bacteria;p__Patescibacteria;c__Paceibacteria;o__UBA9983_A;f__UBA2163;g__C7867-001;s__	d__;p__;c__;o__;f__;g__;s__	d__Bacteria;p__Patescibacteria;c__Paceibacteria;o__UBA9983_A;f__UBA2163;g__C7867-001	ERS4870954	GCA_903994865
SB-2103-1078-O3	1413691	0.42808930664480427	0.8283825814835066	142	StratFreshDB_mOTU_0432	1382	sags/SB-2103-1078-O3.tar.gz	Day2-6	81.67	3.45	0.0	ERS4600378	d__Bacteria;p__Patescibacteria;c__Paceibacteria;o__UBA9983_A;f__GWA1-40-21;g__;s__	d__Bacteria;p__;c__;o__;f__;g__;s__	d__Bacteria;p__Patescibacteria;c__Paceibacteria;o__UBA9983_A;f__GWA1-40-21	ERS4870955	GCA_903994855
SB-2103-1079-C19	463971	0.33834657769558873	0.8231829144493945	47		485	sags/SB-2103-1079-C19.tar.gz	Day2-6	40.03	3.37	100.0	ERS4600378	d__Bacteria;p__Patescibacteria;c__Paceibacteria;o__UBA9983_A;f__UBA9973;g__UBA9973;s__	d__;p__;c__;o__;f__;g__;s__	d__Bacteria;p__Patescibacteria;c__Paceibacteria;o__UBA9983_A;f__UBA9973;g__UBA9973	ERS4870956	GCA_903994845
SB-2103-1079-I15	823046	0.43838132984061645	0.8051323984321654	142	StratFreshDB_mOTU_0110	855	sags/SB-2103-1079-I15.tar.gz	Day2-6	43.86	2.56	85.71	ERS4600378	d__Bacteria;p__Proteobacteria;c__Gammaproteobacteria;o__Burkholderiales;f__Methylophilaceae;g__Methylotenera;s__	d__Bacteria;p__Proteobacteria;c__Gammaproteobacteria;o__Burkholderiales;f__Methylophilaceae;g__Methylotenera;s__	d__Bacteria;p__Proteobacteria;c__Gammaproteobacteria;o__Burkholderiales;f__Methylophilaceae;g__Methylotenera	ERS4870957	GCA_903994875
SB-2103-1079-J1	1057486	0.6387413166699134	0.8266208725221894	144	StratFreshDB_mOTU_0322	994	sags/SB-2103-1079-J1.tar.gz	Day2-6	30.54	0.0	0.0	ERS4600378	d__Bacteria;p__Acidobacteriota;c__Holophagae;o__Holophagales;f__Holophagaceae;g__Geothrix;s__	d__Bacteria;p__Acidobacteriota;c__Holophagae;o__Holophagales;f__Holophagaceae;g__Geothrix;s__	d__Bacteria;p__Acidobacteriota;c__Holophagae;o__Holophagales;f__Holophagaceae;g__Geothrix	ERS4870958	GCA_903994885
SB-2103-1079-K1	9551	0.42958852476180504	0.7943670819809444	4		14	sags/SB-2103-1079-K1.tar.gz	Day2-6	0.0	0.0	0.0	ERS4600378	d__;p__;c__;o__;f__;g__;s__	d__;p__;c__;o__;f__;g__;s__		ERS4870959	GCA_903994915
SB-2103-1079-O5	736056	0.6383196387231407	0.820404969187127	110	StratFreshDB_mOTU_0322	633	sags/SB-2103-1079-O5.tar.gz	Day2-6	21.05	0.0	0.0	ERS4600378	d__Bacteria;p__Acidobacteriota;c__Holophagae;o__Holophagales;f__Holophagaceae;g__Geothrix;s__	d__Bacteria;p__Acidobacteriota;c__Holophagae;o__Holophagales;f__Holophagaceae;g__Geothrix;s__	d__Bacteria;p__Acidobacteriota;c__Holophagae;o__Holophagales;f__Holophagaceae;g__Geothrix	ERS4870960	GCA_903994905
SB-2103-988-B9	67926	0.480464034390366	0.7158819892235668	24		71	sags/SB-2103-988-B9.tar.gz	Day2-2	0.0	0.0	0.0	ERS4600374	d__;p__;c__;o__;f__;g__;s__	d__;p__;c__;o__;f__;g__;s__		ERS4870961	GCA_903994895
SB-2103-988-H13	1510367	0.33533836478153983	0.8339761130903945	147	StratFreshDB_mOTU_2822	1323	sags/SB-2103-988-H13.tar.gz	Day2-2	36.83	0.82	100.0	ERS4600374	d__Bacteria;p__Bacteroidota;c__Bacteroidia;o__Flavobacteriales;f__Flavobacteriaceae;g__Flavobacterium;s__	d__Bacteria;p__Bacteroidota;c__Bacteroidia;o__Flavobacteriales;f__Flavobacteriaceae;g__Flavobacterium;s__	d__Bacteria;p__Bacteroidota;c__Bacteroidia;o__Flavobacteriales;f__Flavobacteriaceae;g__Flavobacterium	ERS4870962	GCA_903994925
SB-2103-988-K11	69289	0.5573611973040454	0.7292932500108242	20		71	sags/SB-2103-988-K11.tar.gz	Day2-2	0.0	0.0	0.0	ERS4600374	d__;p__;c__;o__;f__;g__;s__	d__Bacteria;p__Proteobacteria;c__Gammaproteobacteria;o__Burkholderiales;f__SG8-41;g__PALSA-1004;s__	d__Bacteria;p__Proteobacteria;c__Gammaproteobacteria;o__Burkholderiales;f__SG8-41;g__PALSA-1004	ERS4870963	GCA_903994945
SB-2103-988-K5	78576	0.4462940338016697	0.7876832620647526	24		89	sags/SB-2103-988-K5.tar.gz	Day2-2	0.0	0.0	0.0	ERS4600374	d__;p__;c__;o__;f__;g__;s__	d__;p__;c__;o__;f__;g__;s__		ERS4870964	GCA_903995025
SB-2103-988-L11	266420	0.3806921402297125	0.7085954507919826	84		233	sags/SB-2103-988-L11.tar.gz	Day2-2	4.31	0.0	0.0	ERS4600374	d__;p__;c__;o__;f__;g__;s__	d__Bacteria;p__Bacteroidota;c__Bacteroidia;o__Chitinophagales;f__Chitinophagaceae;g__Ferruginibacter;s__	d__Bacteria;p__Bacteroidota;c__Bacteroidia;o__Chitinophagales;f__Chitinophagaceae;g__Ferruginibacter	ERS4870965	GCA_903995055
SB-2103-988-P13	453111	0.4420947626519771	0.8348020683673537	57	StratFreshDB_mOTU_1721	413	sags/SB-2103-988-P13.tar.gz	Day2-2	36.14	0.99	0.0	ERS4600374	d__Bacteria;p__Patescibacteria;c__Gracilibacteria;o__UBA1369;f__UBA1369;g__UBA1369;s__	d__Bacteria;p__Patescibacteria;c__Gracilibacteria;o__UBA1369;f__UBA1369;g__UBA1369;s__	d__Bacteria;p__Patescibacteria;c__Gracilibacteria;o__UBA1369;f__UBA1369;g__UBA1369	ERS4870966	GCA_903994995
SB-2103-992-D15	1661895	0.4491420938145912	0.8760336844385476	152		1687	sags/SB-2103-992-D15.tar.gz	Day2-2	76.55	0.1	0.0	ERS4600374	d__Bacteria;p__Proteobacteria;c__Gammaproteobacteria;o__Burkholderiales;f__Burkholderiaceae;g__Polynucleobacter;s__	d__Bacteria;p__Proteobacteria;c__Gammaproteobacteria;o__Burkholderiales;f__Burkholderiaceae;g__Polynucleobacter;s__Polynucleobacter hirudinilacicola	d__Bacteria;p__Proteobacteria;c__Gammaproteobacteria;o__Burkholderiales;f__Burkholderiaceae;g__Polynucleobacter;s__Polynucleobacter hirudinilacicola	ERS4870967	GCA_903995005
SB-2103-992-D21	1879439	0.40888158647341044	0.8405955181306762	272	StratFreshDB_mOTU_0606	1849	sags/SB-2103-992-D21.tar.gz	Day2-2	61.38	12.18	2.63	ERS4600374	d__Bacteria;p__Actinobacteriota;c__Actinobacteria;o__Nanopelagicales;f__Nanopelagicaceae;g__Planktophila;s__	d__Bacteria;p__;c__;o__;f__;g__;s__	d__Bacteria;p__Actinobacteriota;c__Actinobacteria;o__Nanopelagicales;f__Nanopelagicaceae;g__Planktophila	ERS4870968	GCA_903994985
SB-2103-994-B5	276831	0.5425656808666659	0.7626169034537317	61	StratFreshDB_mOTU_0185	222	sags/SB-2103-994-B5.tar.gz	AM-lipid-02-D3	4.17	0.0	0.0	ERS4600339	d__;p__;c__;o__;f__;g__;s__	d__Bacteria;p__Verrucomicrobiota;c__Verrucomicrobiae;o__Opitutales;f__UBA953;g__UBA953;s__	d__Bacteria;p__Verrucomicrobiota;c__Verrucomicrobiae;o__Opitutales;f__UBA953;g__UBA953	ERS4870969	GCA_903995035
SB-2103-994-C23	3241239	0.5354187087098483	0.7909762285348289	427		2697	sags/SB-2103-994-C23.tar.gz	AM-lipid-02-D3	40.42	2.25	0.0	ERS4600339	d__Bacteria;p__Planctomycetota;c__Planctomycetes;o__Planctomycetales;f__Planctomycetaceae;g__Schlesneria;s__	d__;p__;c__;o__;f__;g__;s__	d__Bacteria;p__Planctomycetota;c__Planctomycetes;o__Planctomycetales;f__Planctomycetaceae;g__Schlesneria	ERS4870970	GCA_903995095
SB-2103-994-C7	400931	0.40568826057351515	0.7320661161147429	95	StratFreshDB_mOTU_0004	391	sags/SB-2103-994-C7.tar.gz	AM-lipid-02-D3	18.66	0.0	0.0	ERS4600339	d__Bacteria;p__Proteobacteria;c__Gammaproteobacteria;o__Methylococcales;f__Methylomonadaceae;g__KS41;s__	d__Bacteria;p__Proteobacteria;c__Gammaproteobacteria;o__Methylococcales;f__Methylomonadaceae;g__KS41;s__	d__Bacteria;p__Proteobacteria;c__Gammaproteobacteria;o__Methylococcales;f__Methylomonadaceae;g__KS41	ERS4870971	GCA_903994965
SB-2103-994-D19	639634	0.4974829355537698	0.8288067863809616	105		630	sags/SB-2103-994-D19.tar.gz	AM-lipid-02-D3	30.14	0.0	0.0	ERS4600339	d__Bacteria;p__Actinobacteriota;c__Actinobacteria;o__Nanopelagicales;f__Nanopelagicaceae;g__PALSA-747;s__	d__Bacteria;p__Actinobacteriota;c__Actinobacteria;o__Nanopelagicales;f__Nanopelagicaceae;g__PALSA-747;s__	d__Bacteria;p__Actinobacteriota;c__Actinobacteria;o__Nanopelagicales;f__Nanopelagicaceae;g__PALSA-747	ERS4870972	GCA_903995045
SB-2103-994-G23	1283067	0.50516613707624	0.7908947856970836	208	StratFreshDB_mOTU_0341	1326	sags/SB-2103-994-G23.tar.gz	AM-lipid-02-D3	16.67	0.0	0.0	ERS4600339	d__Bacteria;p__Proteobacteria;c__Gammaproteobacteria;o__Methylococcales;f__Methylococcaceae;g__AMB10-2013;s__AMB10-2013	d__Bacteria;p__Proteobacteria;c__Gammaproteobacteria;o__Methylococcales;f__Methylococcaceae;g__AMB10-2013;s__AMB10-2013 sp003242955	d__Bacteria;p__Proteobacteria;c__Gammaproteobacteria;o__Methylococcales;f__Methylococcaceae;g__AMB10-2013;s__AMB10-2013 sp003242955	ERS4870973	GCA_903995105
SB-2103-996-A23	8683	0.5142231947483589	0.46470114015893127	4		6	sags/SB-2103-996-A23.tar.gz	AM-lipid-02-D3	0.0	0.0	0.0	ERS4600339	d__;p__;c__;o__;f__;g__;s__	d__;p__;c__;o__;f__;g__;s__		ERS4870974	GCA_903994935
SB-2103-996-C15	677879	0.4997278275326423	0.8505942801001358	99		683	sags/SB-2103-996-C15.tar.gz	AM-lipid-02-D3	44.49	0.0	0.0	ERS4600339	d__Bacteria;p__Actinobacteriota;c__Actinobacteria;o__Nanopelagicales;f__Nanopelagicaceae;g__PALSA-747;s__	d__Bacteria;p__Actinobacteriota;c__Actinobacteria;o__Nanopelagicales;f__Nanopelagicaceae;g__PALSA-747;s__	d__Bacteria;p__Actinobacteriota;c__Actinobacteria;o__Nanopelagicales;f__Nanopelagicaceae;g__PALSA-747	ERS4870975	GCA_903995085
SB-2103-996-C19	780244	0.6662415859654159	0.8362153377661347	108	StratFreshDB_mOTU_0373	756	sags/SB-2103-996-C19.tar.gz	AM-lipid-02-D3	12.07	0.0	0.0	ERS4600339	d__Bacteria;p__Proteobacteria;c__Alphaproteobacteria;o__Caulobacterales;f__Caulobacteraceae;g__Palsa-881;s__	d__Bacteria;p__Proteobacteria;c__Alphaproteobacteria;o__Caulobacterales;f__Caulobacteraceae;g__Palsa-881;s__	d__Bacteria;p__Proteobacteria;c__Alphaproteobacteria;o__Caulobacterales;f__Caulobacteraceae;g__Palsa-881	ERS4870976	GCA_903995065
SB-2103-996-D15	566652	0.452965841468838	0.8662247728764745	84	StratFreshDB_mOTU_0039	588	sags/SB-2103-996-D15.tar.gz	AM-lipid-02-D3	37.12	0.0	0.0	ERS4600339	d__Bacteria;p__Actinobacteriota;c__Actinobacteria;o__Nanopelagicales;f__Nanopelagicaceae;g__PALSA-747;s__	d__Bacteria;p__Actinobacteriota;c__Actinobacteria;o__Nanopelagicales;f__Nanopelagicaceae;g__PALSA-747;s__	d__Bacteria;p__Actinobacteriota;c__Actinobacteria;o__Nanopelagicales;f__Nanopelagicaceae;g__PALSA-747	ERS4870977	GCA_903995075
SB-2103-996-G3	841224	0.6634154517702776	0.8425365895409546	106	StratFreshDB_mOTU_0373	827	sags/SB-2103-996-G3.tar.gz	AM-lipid-02-D3	24.14	0.0	0.0	ERS4600339	d__Bacteria;p__Proteobacteria;c__Alphaproteobacteria;o__Caulobacterales;f__Caulobacteraceae;g__Palsa-881;s__	d__Bacteria;p__Proteobacteria;c__Alphaproteobacteria;o__Caulobacterales;f__Caulobacteraceae;g__Palsa-881;s__	d__Bacteria;p__Proteobacteria;c__Alphaproteobacteria;o__Caulobacterales;f__Caulobacteraceae;g__Palsa-881	ERS4870978	GCA_903994955
SB-2103-996-G9	1000113	0.5188333718289834	0.8887995656490817	92	StratFreshDB_mOTU_0062	971	sags/SB-2103-996-G9.tar.gz	AM-lipid-02-D3	57.51	0.0	0.0	ERS4600339	d__Bacteria;p__Proteobacteria;c__Gammaproteobacteria;o__Burkholderiales;f__Ferrovaceae;g__;s__	d__Bacteria;p__Proteobacteria;c__Gammaproteobacteria;o__Burkholderiales;f__Ferrovaceae;g__;s__	d__Bacteria;p__Proteobacteria;c__Gammaproteobacteria;o__Burkholderiales;f__Ferrovaceae	ERS4870979	GCA_903994975
SB-2103-996-H17	37358	0.4648803469136463	0.7025804379249424	13		39	sags/SB-2103-996-H17.tar.gz	AM-lipid-02-D3	0.0	0.0	0.0	ERS4600339	d__;p__;c__;o__;f__;g__;s__	d__;p__;c__;o__;f__;g__;s__		ERS4870980	GCA_903995015
